# The Influence of Demographic History and Genetic Architecture on Complex Traits via Runs of Homozygosity

**DOI:** 10.64898/2025.12.17.694908

**Authors:** Mingzuyu Pan, Zachary A Szpiech

## Abstract

Runs of homozygosity (ROH) are contiguous genomic regions where all sites are homozygous, inherited from identical haplotypes due to shared ancestry. The number and length of ROH in individuals varies based on population history and sociocultural behaviors. Although often discussed in the context of inbreeding, ROH are ubiquitous in putatively outbred human populations, and their prevalence are associated with multiple complex traits, including height and measures of lung function. Importantly, long ROH have been shown to be enriched for deleterious alleles, suggesting a mechanism by which ROH prevalence can influence traits. Here we employ realistic forward-in-time population genetic simulations and a flexible quantitative model of a generic complex phenotype to explore how population history and genetic architecture influence ROH associations with a generic quantitative phenotype. We show that ROH are important for all simulated demographic histories and genetic architectures but especially when phenotypes have a recessive component. This is even more prominent when the rare-allele contribution to the phenotype is upweighted and in high-diversity populations (e.g. African). For a fully recessive phenotype, ROH can account for 25-55% of an individual’s total genotypic score, depending on demographic history and rare-allele weight. Our results emphasize the utility of ROH in helping to explain phenotype variation across different population histories and genetic architectures.
