## Supplementary material for "The Influence of Demographic History and Genetic Architecture on Complex Traits via Runs of Homozygosity": Table S1

### Sheet: recessive
pop	tau	p	p.adj	p.adj.signif	groups	sheet_group
p1	0.7	1.42e-83	7.62e-83	***	mean_A_frac, mean_B_frac	h00
p1	0.7	3.81e-80	7.62e-80	***	mean_A_frac, mean_C_frac	h00
p1	0.7	1.27e-83	7.62e-83	***	mean_A_frac, mean_NONE_frac	h00
p1	0.7	1.9e-06	1.9e-06	***	mean_B_frac, mean_C_frac	h00
p1	0.7	1.27e-83	7.62e-83	***	mean_B_frac, mean_NONE_frac	h00
p1	0.7	1.27e-83	7.62e-83	***	mean_C_frac, mean_NONE_frac	h00
p2	0.7	4.69e-72	9.38e-72	***	mean_A_frac, mean_B_frac	h00
p2	0.7	9.11e-50	9.11e-50	***	mean_A_frac, mean_C_frac	h00
p2	0.7	1.27e-83	7.62e-83	***	mean_A_frac, mean_NONE_frac	h00
p2	0.7	4.35e-74	1.3e-73	***	mean_B_frac, mean_C_frac	h00
p2	0.7	1.27e-83	7.62e-83	***	mean_B_frac, mean_NONE_frac	h00
p2	0.7	1.27e-83	7.62e-83	***	mean_C_frac, mean_NONE_frac	h00
p3	0.7	2.67e-83	8.01e-83	***	mean_A_frac, mean_B_frac	h00
p3	0.7	2.01e-40	2.01e-40	***	mean_A_frac, mean_C_frac	h00
p3	0.7	1.27e-83	7.62e-83	***	mean_A_frac, mean_NONE_frac	h00
p3	0.7	2.74e-74	5.48e-74	***	mean_B_frac, mean_C_frac	h00
p3	0.7	1.27e-83	7.62e-83	***	mean_B_frac, mean_NONE_frac	h00
p3	0.7	1.32e-83	7.62e-83	***	mean_C_frac, mean_NONE_frac	h00
p1	0.8	1.55e-83	7.62e-83	***	mean_A_frac, mean_B_frac	h00
p1	0.8	1.11e-80	2.22e-80	***	mean_A_frac, mean_C_frac	h00
p1	0.8	1.27e-83	7.62e-83	***	mean_A_frac, mean_NONE_frac	h00
p1	0.8	1.21e-07	1.21e-07	***	mean_B_frac, mean_C_frac	h00
p1	0.8	1.27e-83	7.62e-83	***	mean_B_frac, mean_NONE_frac	h00
p1	0.8	1.27e-83	7.62e-83	***	mean_C_frac, mean_NONE_frac	h00
p2	0.8	7.39e-40	7.39e-40	***	mean_A_frac, mean_B_frac	h00
p2	0.8	5.15e-52	1.03e-51	***	mean_A_frac, mean_C_frac	h00
p2	0.8	1.27e-83	7.62e-83	***	mean_A_frac, mean_NONE_frac	h00
p2	0.8	1.96e-67	5.88e-67	***	mean_B_frac, mean_C_frac	h00
p2	0.8	1.27e-83	7.62e-83	***	mean_B_frac, mean_NONE_frac	h00
p2	0.8	1.27e-83	7.62e-83	***	mean_C_frac, mean_NONE_frac	h00
p3	0.8	1.09e-78	3.27e-78	***	mean_A_frac, mean_B_frac	h00
p3	0.8	1.14e-42	1.14e-42	***	mean_A_frac, mean_C_frac	h00
p3	0.8	1.27e-83	7.62e-83	***	mean_A_frac, mean_NONE_frac	h00
p3	0.8	1.44e-69	2.88e-69	***	mean_B_frac, mean_C_frac	h00
p3	0.8	1.27e-83	7.62e-83	***	mean_B_frac, mean_NONE_frac	h00
p3	0.8	1.28e-83	7.62e-83	***	mean_C_frac, mean_NONE_frac	h00
p1	0.9	1.68e-83	7.62e-83	***	mean_A_frac, mean_B_frac	h00
p1	0.9	1.23e-80	2.46e-80	***	mean_A_frac, mean_C_frac	h00
p1	0.9	1.27e-83	7.62e-83	***	mean_A_frac, mean_NONE_frac	h00
p1	0.9	7.43e-08	7.43e-08	***	mean_B_frac, mean_C_frac	h00
p1	0.9	1.27e-83	7.62e-83	***	mean_B_frac, mean_NONE_frac	h00
p1	0.9	1.27e-83	7.62e-83	***	mean_C_frac, mean_NONE_frac	h00
p2	0.9	5.68e-09	5.68e-09	***	mean_A_frac, mean_B_frac	h00
p2	0.9	1.77e-52	3.54e-52	***	mean_A_frac, mean_C_frac	h00
p2	0.9	1.27e-83	7.62e-83	***	mean_A_frac, mean_NONE_frac	h00
p2	0.9	7.32e-59	2.2e-58	***	mean_B_frac, mean_C_frac	h00
p2	0.9	1.27e-83	7.62e-83	***	mean_B_frac, mean_NONE_frac	h00
p2	0.9	1.27e-83	7.62e-83	***	mean_C_frac, mean_NONE_frac	h00
p3	0.9	3.1e-60	6.2e-60	***	mean_A_frac, mean_B_frac	h00
p3	0.9	1.65e-43	1.65e-43	***	mean_A_frac, mean_C_frac	h00
p3	0.9	1.27e-83	7.62e-83	***	mean_A_frac, mean_NONE_frac	h00
p3	0.9	8.1e-63	2.43e-62	***	mean_B_frac, mean_C_frac	h00
p3	0.9	1.27e-83	7.62e-83	***	mean_B_frac, mean_NONE_frac	h00
p3	0.9	1.28e-83	7.62e-83	***	mean_C_frac, mean_NONE_frac	h00
p1	1	1.94e-83	7.62e-83	***	mean_A_frac, mean_B_frac	h00
p1	1	3.05e-80	6.1e-80	***	mean_A_frac, mean_C_frac	h00
p1	1	1.27e-83	7.62e-83	***	mean_A_frac, mean_NONE_frac	h00
p1	1	1.45e-07	1.45e-07	***	mean_B_frac, mean_C_frac	h00
p1	1	1.27e-83	7.62e-83	***	mean_B_frac, mean_NONE_frac	h00
p1	1	1.27e-83	7.62e-83	***	mean_C_frac, mean_NONE_frac	h00
p2	1	0.506	0.506	ns	mean_A_frac, mean_B_frac	h00
p2	1	1.13e-51	3.39e-51	***	mean_A_frac, mean_C_frac	h00
p2	1	1.27e-83	7.62e-83	***	mean_A_frac, mean_NONE_frac	h00
p2	1	3.95e-49	7.9e-49	***	mean_B_frac, mean_C_frac	h00
p2	1	1.27e-83	7.62e-83	***	mean_B_frac, mean_NONE_frac	h00
p2	1	1.27e-83	7.62e-83	***	mean_C_frac, mean_NONE_frac	h00
p3	1	5.15e-33	5.15e-33	***	mean_A_frac, mean_B_frac	h00
p3	1	5.84e-43	1.17e-42	***	mean_A_frac, mean_C_frac	h00
p3	1	1.27e-83	7.62e-83	***	mean_A_frac, mean_NONE_frac	h00
p3	1	1.79e-54	5.37e-54	***	mean_B_frac, mean_C_frac	h00
p3	1	1.27e-83	7.62e-83	***	mean_B_frac, mean_NONE_frac	h00
p3	1	1.27e-83	7.62e-83	***	mean_C_frac, mean_NONE_frac	h00
p1	1.1	2.8e-83	8.4e-83	***	mean_A_frac, mean_B_frac	h00
p1	1.1	1.21e-79	2.42e-79	***	mean_A_frac, mean_C_frac	h00
p1	1.1	1.27e-83	7.62e-83	***	mean_A_frac, mean_NONE_frac	h00
p1	1.1	6.36e-07	6.36e-07	***	mean_B_frac, mean_C_frac	h00
p1	1.1	1.27e-83	7.62e-83	***	mean_B_frac, mean_NONE_frac	h00
p1	1.1	1.27e-83	7.62e-83	***	mean_C_frac, mean_NONE_frac	h00
p2	1.1	3.7e-07	3.7e-07	***	mean_A_frac, mean_B_frac	h00
p2	1.1	9.9e-50	2.97e-49	***	mean_A_frac, mean_C_frac	h00
p2	1.1	1.27e-83	7.62e-83	***	mean_A_frac, mean_NONE_frac	h00
p2	1.1	1.13e-39	2.26e-39	***	mean_B_frac, mean_C_frac	h00
p2	1.1	1.27e-83	7.62e-83	***	mean_B_frac, mean_NONE_frac	h00
p2	1.1	1.27e-83	7.62e-83	***	mean_C_frac, mean_NONE_frac	h00
p3	1.1	3.18e-11	3.18e-11	***	mean_A_frac, mean_B_frac	h00
p3	1.1	2.22e-41	4.44e-41	***	mean_A_frac, mean_C_frac	h00
p3	1.1	1.27e-83	7.62e-83	***	mean_A_frac, mean_NONE_frac	h00
p3	1.1	1.5e-45	4.5e-45	***	mean_B_frac, mean_C_frac	h00
p3	1.1	1.27e-83	7.62e-83	***	mean_B_frac, mean_NONE_frac	h00
p3	1.1	1.27e-83	7.62e-83	***	mean_C_frac, mean_NONE_frac	h00
p1	1.2	6.07e-83	1.82e-82	***	mean_A_frac, mean_B_frac	h00
p1	1.2	9.66e-79	1.93e-78	***	mean_A_frac, mean_C_frac	h00
p1	1.2	1.27e-83	7.62e-83	***	mean_A_frac, mean_NONE_frac	h00
p1	1.2	2.72e-06	2.72e-06	***	mean_B_frac, mean_C_frac	h00
p1	1.2	1.27e-83	7.62e-83	***	mean_B_frac, mean_NONE_frac	h00
p1	1.2	1.27e-83	7.62e-83	***	mean_C_frac, mean_NONE_frac	h00
p2	1.2	3.67e-15	3.67e-15	***	mean_A_frac, mean_B_frac	h00
p2	1.2	4.97e-47	1.49e-46	***	mean_A_frac, mean_C_frac	h00
p2	1.2	1.27e-83	7.62e-83	***	mean_A_frac, mean_NONE_frac	h00
p2	1.2	3.88e-31	7.76e-31	***	mean_B_frac, mean_C_frac	h00
p2	1.2	1.27e-83	7.62e-83	***	mean_B_frac, mean_NONE_frac	h00
p2	1.2	1.27e-83	7.62e-83	***	mean_C_frac, mean_NONE_frac	h00
p3	1.2	0.078	0.078	ns	mean_A_frac, mean_B_frac	h00
p3	1.2	3.84e-39	1.15e-38	***	mean_A_frac, mean_C_frac	h00
p3	1.2	1.27e-83	7.62e-83	***	mean_A_frac, mean_NONE_frac	h00
p3	1.2	3.29e-37	6.58e-37	***	mean_B_frac, mean_C_frac	h00
p3	1.2	1.27e-83	7.62e-83	***	mean_B_frac, mean_NONE_frac	h00
p3	1.2	1.27e-83	7.62e-83	***	mean_C_frac, mean_NONE_frac	h00
p1	1.3	2.02e-82	6.06e-82	***	mean_A_frac, mean_B_frac	h00
p1	1.3	1.21e-77	2.42e-77	***	mean_A_frac, mean_C_frac	h00
p1	1.3	1.27e-83	7.62e-83	***	mean_A_frac, mean_NONE_frac	h00
p1	1.3	1.09e-05	1.09e-05	***	mean_B_frac, mean_C_frac	h00
p1	1.3	1.27e-83	7.62e-83	***	mean_B_frac, mean_NONE_frac	h00
p1	1.3	1.27e-83	7.62e-83	***	mean_C_frac, mean_NONE_frac	h00
p2	1.3	2.1e-21	2.1e-21	***	mean_A_frac, mean_B_frac	h00
p2	1.3	9.3e-44	2.79e-43	***	mean_A_frac, mean_C_frac	h00
p2	1.3	1.27e-83	7.62e-83	***	mean_A_frac, mean_NONE_frac	h00
p2	1.3	6.65e-24	1.33e-23	***	mean_B_frac, mean_C_frac	h00
p2	1.3	1.27e-83	7.62e-83	***	mean_B_frac, mean_NONE_frac	h00
p2	1.3	1.27e-83	7.62e-83	***	mean_C_frac, mean_NONE_frac	h00
p3	1.3	0.067	0.067	ns	mean_A_frac, mean_B_frac	h00
p3	1.3	2.89e-36	8.67e-36	***	mean_A_frac, mean_C_frac	h00
p3	1.3	1.27e-83	7.62e-83	***	mean_A_frac, mean_NONE_frac	h00
p3	1.3	1.68e-29	3.36e-29	***	mean_B_frac, mean_C_frac	h00
p3	1.3	1.27e-83	7.62e-83	***	mean_B_frac, mean_NONE_frac	h00
p3	1.3	1.27e-83	7.62e-83	***	mean_C_frac, mean_NONE_frac	h00

### Sheet: additive
pop	tau	p	p.adj	p.adj.signif	groups	sheet_group
p1	0.7	8.43e-07	8.43e-07	***	mean_A_frac, mean_B_frac	h05
p1	0.7	1.06e-37	3.18e-37	***	mean_A_frac, mean_C_frac	h05
p1	0.7	1.27e-83	7.62e-83	***	mean_A_frac, mean_NONE_frac	h05
p1	0.7	2.58e-24	5.16e-24	***	mean_B_frac, mean_C_frac	h05
p1	0.7	1.27e-83	7.62e-83	***	mean_B_frac, mean_NONE_frac	h05
p1	0.7	7.41e-81	2.96e-80	***	mean_C_frac, mean_NONE_frac	h05
p2	0.7	1.27e-83	7.62e-83	***	mean_A_frac, mean_B_frac	h05
p2	0.7	4.06e-07	4.06e-07	***	mean_A_frac, mean_C_frac	h05
p2	0.7	1.27e-83	7.62e-83	***	mean_A_frac, mean_NONE_frac	h05
p2	0.7	1.68e-59	5.04e-59	***	mean_B_frac, mean_C_frac	h05
p2	0.7	2.31e-57	4.62e-57	***	mean_B_frac, mean_NONE_frac	h05
p2	0.7	7.78e-75	3.11e-74	***	mean_C_frac, mean_NONE_frac	h05
p3	0.7	1.27e-83	7.62e-83	***	mean_A_frac, mean_B_frac	h05
p3	0.7	9.76e-06	9.76e-06	***	mean_A_frac, mean_C_frac	h05
p3	0.7	1.27e-83	7.62e-83	***	mean_A_frac, mean_NONE_frac	h05
p3	0.7	2.46e-66	7.38e-66	***	mean_B_frac, mean_C_frac	h05
p3	0.7	1.01e-10	2.02e-10	***	mean_B_frac, mean_NONE_frac	h05
p3	0.7	2.19e-70	8.76e-70	***	mean_C_frac, mean_NONE_frac	h05
p1	0.8	2.75e-11	2.75e-11	***	mean_A_frac, mean_B_frac	h05
p1	0.8	3.03e-37	9.09e-37	***	mean_A_frac, mean_C_frac	h05
p1	0.8	1.27e-83	7.62e-83	***	mean_A_frac, mean_NONE_frac	h05
p1	0.8	9.26e-21	1.85e-20	***	mean_B_frac, mean_C_frac	h05
p1	0.8	1.28e-83	7.62e-83	***	mean_B_frac, mean_NONE_frac	h05
p1	0.8	1.12e-69	4.48e-69	***	mean_C_frac, mean_NONE_frac	h05
p2	0.8	2.79e-83	1.4e-82	***	mean_A_frac, mean_B_frac	h05
p2	0.8	3.11e-13	3.11e-13	***	mean_A_frac, mean_C_frac	h05
p2	0.8	1.27e-83	7.62e-83	***	mean_A_frac, mean_NONE_frac	h05
p2	0.8	8.67e-38	1.73e-37	***	mean_B_frac, mean_C_frac	h05
p2	0.8	4.02e-39	1.21e-38	***	mean_B_frac, mean_NONE_frac	h05
p2	0.8	2.96e-61	1.18e-60	***	mean_C_frac, mean_NONE_frac	h05
p3	0.8	1.28e-83	7.62e-83	***	mean_A_frac, mean_B_frac	h05
p3	0.8	1.83e-11	3.66e-11	***	mean_A_frac, mean_C_frac	h05
p3	0.8	1.27e-83	7.62e-83	***	mean_A_frac, mean_NONE_frac	h05
p3	0.8	1.72e-49	5.16e-49	***	mean_B_frac, mean_C_frac	h05
p3	0.8	3.22e-05	3.22e-05	***	mean_B_frac, mean_NONE_frac	h05
p3	0.8	7.82e-55	3.13e-54	***	mean_C_frac, mean_NONE_frac	h05
p1	0.9	9.9e-16	9.9e-16	***	mean_A_frac, mean_B_frac	h05
p1	0.9	1.58e-38	4.74e-38	***	mean_A_frac, mean_C_frac	h05
p1	0.9	1.27e-83	7.62e-83	***	mean_A_frac, mean_NONE_frac	h05
p1	0.9	9.53e-19	1.91e-18	***	mean_B_frac, mean_C_frac	h05
p1	0.9	3.24e-83	1.62e-82	***	mean_B_frac, mean_NONE_frac	h05
p1	0.9	1.01e-41	4.04e-41	***	mean_C_frac, mean_NONE_frac	h05
p2	0.9	1.92e-80	9.6e-80	***	mean_A_frac, mean_B_frac	h05
p2	0.9	9.34e-21	2.8e-20	***	mean_A_frac, mean_C_frac	h05
p2	0.9	1.27e-83	7.62e-83	***	mean_A_frac, mean_NONE_frac	h05
p2	0.9	2.56e-15	2.56e-15	***	mean_B_frac, mean_C_frac	h05
p2	0.9	8.92e-20	1.78e-19	***	mean_B_frac, mean_NONE_frac	h05
p2	0.9	1.76e-34	7.04e-34	***	mean_C_frac, mean_NONE_frac	h05
p3	0.9	3.44e-83	1.72e-82	***	mean_A_frac, mean_B_frac	h05
p3	0.9	2.33e-18	4.66e-18	***	mean_A_frac, mean_C_frac	h05
p3	0.9	1.27e-83	7.62e-83	***	mean_A_frac, mean_NONE_frac	h05
p3	0.9	8.81e-25	2.64e-24	***	mean_B_frac, mean_C_frac	h05
p3	0.9	0.054	0.054	ns	mean_B_frac, mean_NONE_frac	h05
p3	0.9	1.83e-29	7.32e-29	***	mean_C_frac, mean_NONE_frac	h05
p1	1	7e-20	2.1e-19	***	mean_A_frac, mean_B_frac	h05
p1	1	5.67e-41	2.27e-40	***	mean_A_frac, mean_C_frac	h05
p1	1	1.27e-83	7.62e-83	***	mean_A_frac, mean_NONE_frac	h05
p1	1	3.83e-18	7.66e-18	***	mean_B_frac, mean_C_frac	h05
p1	1	1.09e-74	5.45e-74	***	mean_B_frac, mean_NONE_frac	h05
p1	1	1.18e-11	1.18e-11	***	mean_C_frac, mean_NONE_frac	h05
p2	1	5.84e-74	2.92e-73	***	mean_A_frac, mean_B_frac	h05
p2	1	7.97e-29	3.19e-28	***	mean_A_frac, mean_C_frac	h05
p2	1	1.28e-83	7.68e-83	***	mean_A_frac, mean_NONE_frac	h05
p2	1	0.004	0.004	**	mean_B_frac, mean_C_frac	h05
p2	1	4.35e-07	8.7e-07	***	mean_B_frac, mean_NONE_frac	h05
p2	1	2.57e-08	7.71e-08	***	mean_C_frac, mean_NONE_frac	h05
p3	1	6.86e-80	3.43e-79	***	mean_A_frac, mean_B_frac	h05
p3	1	4.78e-26	1.91e-25	***	mean_A_frac, mean_C_frac	h05
p3	1	1.27e-83	7.62e-83	***	mean_A_frac, mean_NONE_frac	h05
p3	1	6.05e-06	1.21e-05	***	mean_B_frac, mean_C_frac	h05
p3	1	0.935	0.935	ns	mean_B_frac, mean_NONE_frac	h05
p3	1	4.43e-07	1.33e-06	***	mean_C_frac, mean_NONE_frac	h05
p1	1.1	1.12e-23	3.36e-23	***	mean_A_frac, mean_B_frac	h05
p1	1.1	3.95e-44	1.58e-43	***	mean_A_frac, mean_C_frac	h05
p1	1.1	1.27e-83	7.62e-83	***	mean_A_frac, mean_NONE_frac	h05
p1	1.1	2.93e-18	5.86e-18	***	mean_B_frac, mean_C_frac	h05
p1	1.1	6.5e-47	3.25e-46	***	mean_B_frac, mean_NONE_frac	h05
p1	1.1	0.985	0.985	ns	mean_C_frac, mean_NONE_frac	h05
p2	1.1	6.14e-67	3.07e-66	***	mean_A_frac, mean_B_frac	h05
p2	1.1	1.22e-36	4.88e-36	***	mean_A_frac, mean_C_frac	h05
p2	1.1	1.7e-83	1.02e-82	***	mean_A_frac, mean_NONE_frac	h05
p2	1.1	0.205	0.41	ns	mean_B_frac, mean_C_frac	h05
p2	1.1	0.12	0.36	ns	mean_B_frac, mean_NONE_frac	h05
p2	1.1	0.34	0.41	ns	mean_C_frac, mean_NONE_frac	h05
p3	1.1	8.07e-73	4.04e-72	***	mean_A_frac, mean_B_frac	h05
p3	1.1	2.01e-33	8.04e-33	***	mean_A_frac, mean_C_frac	h05
p3	1.1	1.32e-83	7.92e-83	***	mean_A_frac, mean_NONE_frac	h05
p3	1.1	0.583	0.608	ns	mean_B_frac, mean_C_frac	h05
p3	1.1	0.082	0.247	ns	mean_B_frac, mean_NONE_frac	h05
p3	1.1	0.304	0.608	ns	mean_C_frac, mean_NONE_frac	h05
p1	1.2	3.35e-27	1.34e-26	***	mean_A_frac, mean_B_frac	h05
p1	1.2	1.93e-47	9.65e-47	***	mean_A_frac, mean_C_frac	h05
p1	1.2	1.67e-83	1e-82	***	mean_A_frac, mean_NONE_frac	h05
p1	1.2	7.96e-19	2.39e-18	***	mean_B_frac, mean_C_frac	h05
p1	1.2	3.09e-18	6.18e-18	***	mean_B_frac, mean_NONE_frac	h05
p1	1.2	5.36e-07	5.36e-07	***	mean_C_frac, mean_NONE_frac	h05
p2	1.2	5.87e-61	2.94e-60	***	mean_A_frac, mean_B_frac	h05
p2	1.2	8.75e-44	3.5e-43	***	mean_A_frac, mean_C_frac	h05
p2	1.2	6.8e-83	4.08e-82	***	mean_A_frac, mean_NONE_frac	h05
p2	1.2	5.46e-06	1.09e-05	***	mean_B_frac, mean_C_frac	h05
p2	1.2	0.214	0.214	ns	mean_B_frac, mean_NONE_frac	h05
p2	1.2	8.38e-09	2.51e-08	***	mean_C_frac, mean_NONE_frac	h05
p3	1.2	7.43e-65	3.72e-64	***	mean_A_frac, mean_B_frac	h05
p3	1.2	2.01e-40	8.04e-40	***	mean_A_frac, mean_C_frac	h05
p3	1.2	2.31e-83	1.39e-82	***	mean_A_frac, mean_NONE_frac	h05
p3	1.2	3.36e-05	6.72e-05	***	mean_B_frac, mean_C_frac	h05
p3	1.2	0.002	0.002	**	mean_B_frac, mean_NONE_frac	h05
p3	1.2	2.73e-08	8.19e-08	***	mean_C_frac, mean_NONE_frac	h05
p1	1.3	1.57e-30	6.28e-30	***	mean_A_frac, mean_B_frac	h05
p1	1.3	7.19e-51	3.59e-50	***	mean_A_frac, mean_C_frac	h05
p1	1.3	6.41e-82	3.85e-81	***	mean_A_frac, mean_NONE_frac	h05
p1	1.3	1.01e-19	3.03e-19	***	mean_B_frac, mean_C_frac	h05
p1	1.3	0.000722	0.000722	***	mean_B_frac, mean_NONE_frac	h05
p1	1.3	3.08e-17	6.16e-17	***	mean_C_frac, mean_NONE_frac	h05
p2	1.3	1.59e-56	7.95e-56	***	mean_A_frac, mean_B_frac	h05
p2	1.3	2.62e-50	1.05e-49	***	mean_A_frac, mean_C_frac	h05
p2	1.3	4.48e-81	2.69e-80	***	mean_A_frac, mean_NONE_frac	h05
p2	1.3	2.62e-12	5.24e-12	***	mean_B_frac, mean_C_frac	h05
p2	1.3	0.000489	0.000489	***	mean_B_frac, mean_NONE_frac	h05
p2	1.3	9.13e-20	2.74e-19	***	mean_C_frac, mean_NONE_frac	h05
p3	1.3	3.8e-58	1.9e-57	***	mean_A_frac, mean_B_frac	h05
p3	1.3	6.62e-47	2.65e-46	***	mean_A_frac, mean_C_frac	h05
p3	1.3	1.45e-81	8.7e-81	***	mean_A_frac, mean_NONE_frac	h05
p3	1.3	5.55e-12	1.11e-11	***	mean_B_frac, mean_C_frac	h05
p3	1.3	1.34e-05	1.34e-05	***	mean_B_frac, mean_NONE_frac	h05
p3	1.3	1.05e-18	3.15e-18	***	mean_C_frac, mean_NONE_frac	h05

### Sheet: dominant
pop	tau	p	p.adj	p.adj.signif	groups	sheet_group
p1	0.7	1.49e-13	1.49e-13	***	mean_A_frac, mean_B_frac	h10
p1	0.7	1.39e-56	5.56e-56	***	mean_A_frac, mean_C_frac	h10
p1	0.7	1.27e-83	7.62e-83	***	mean_A_frac, mean_NONE_frac	h10
p1	0.7	9.34e-36	2.8e-35	***	mean_B_frac, mean_C_frac	h10
p1	0.7	2.19e-83	1.1e-82	***	mean_B_frac, mean_NONE_frac	h10
p1	0.7	1.06e-34	2.12e-34	***	mean_C_frac, mean_NONE_frac	h10
p2	0.7	1.01e-82	5.05e-82	***	mean_A_frac, mean_B_frac	h10
p2	0.7	2.13e-21	4.26e-21	***	mean_A_frac, mean_C_frac	h10
p2	0.7	1.27e-83	7.62e-83	***	mean_A_frac, mean_NONE_frac	h10
p2	0.7	3.44e-36	1.03e-35	***	mean_B_frac, mean_C_frac	h10
p2	0.7	0.068	0.068	ns	mean_B_frac, mean_NONE_frac	h10
p2	0.7	1.91e-39	7.64e-39	***	mean_C_frac, mean_NONE_frac	h10
p3	0.7	1.32e-83	7.62e-83	***	mean_A_frac, mean_B_frac	h10
p3	0.7	2.31e-11	2.31e-11	***	mean_A_frac, mean_C_frac	h10
p3	0.7	1.27e-83	7.62e-83	***	mean_A_frac, mean_NONE_frac	h10
p3	0.7	5.02e-50	2.01e-49	***	mean_B_frac, mean_C_frac	h10
p3	0.7	2.75e-30	5.5e-30	***	mean_B_frac, mean_NONE_frac	h10
p3	0.7	1.35e-35	4.05e-35	***	mean_C_frac, mean_NONE_frac	h10
p1	0.8	1.16e-15	2.32e-15	***	mean_A_frac, mean_B_frac	h10
p1	0.8	9.61e-56	3.84e-55	***	mean_A_frac, mean_C_frac	h10
p1	0.8	1.27e-83	7.62e-83	***	mean_A_frac, mean_NONE_frac	h10
p1	0.8	1.3e-32	3.9e-32	***	mean_B_frac, mean_C_frac	h10
p1	0.8	1.7e-79	8.5e-79	***	mean_B_frac, mean_NONE_frac	h10
p1	0.8	3.22e-06	3.22e-06	***	mean_C_frac, mean_NONE_frac	h10
p2	0.8	6.91e-80	3.46e-79	***	mean_A_frac, mean_B_frac	h10
p2	0.8	2.2e-30	8.8e-30	***	mean_A_frac, mean_C_frac	h10
p2	0.8	1.27e-83	7.62e-83	***	mean_A_frac, mean_NONE_frac	h10
p2	0.8	7.86e-12	1.57e-11	***	mean_B_frac, mean_C_frac	h10
p2	0.8	0.055	0.055	ns	mean_B_frac, mean_NONE_frac	h10
p2	0.8	5.14e-12	1.54e-11	***	mean_C_frac, mean_NONE_frac	h10
p3	0.8	2.61e-83	1.3e-82	***	mean_A_frac, mean_B_frac	h10
p3	0.8	2.47e-18	7.41e-18	***	mean_A_frac, mean_C_frac	h10
p3	0.8	1.28e-83	7.68e-83	***	mean_A_frac, mean_NONE_frac	h10
p3	0.8	8.19e-23	3.28e-22	***	mean_B_frac, mean_C_frac	h10
p3	0.8	5.85e-18	1.17e-17	***	mean_B_frac, mean_NONE_frac	h10
p3	0.8	2.95e-11	2.95e-11	***	mean_C_frac, mean_NONE_frac	h10
p1	0.9	5.9e-18	1.18e-17	***	mean_A_frac, mean_B_frac	h10
p1	0.9	1.97e-56	7.88e-56	***	mean_A_frac, mean_C_frac	h10
p1	0.9	1.27e-83	7.62e-83	***	mean_A_frac, mean_NONE_frac	h10
p1	0.9	1.07e-30	3.21e-30	***	mean_B_frac, mean_C_frac	h10
p1	0.9	1.68e-58	8.4e-58	***	mean_B_frac, mean_NONE_frac	h10
p1	0.9	0.014	0.014	*	mean_C_frac, mean_NONE_frac	h10
p2	0.9	2.31e-73	1.16e-72	***	mean_A_frac, mean_B_frac	h10
p2	0.9	1.23e-38	4.92e-38	***	mean_A_frac, mean_C_frac	h10
p2	0.9	1.28e-83	7.68e-83	***	mean_A_frac, mean_NONE_frac	h10
p2	0.9	0.288	0.576	ns	mean_B_frac, mean_C_frac	h10
p2	0.9	0.019	0.056	ns	mean_B_frac, mean_NONE_frac	h10
p2	0.9	0.917	0.917	ns	mean_C_frac, mean_NONE_frac	h10
p3	0.9	2.71e-80	1.36e-79	***	mean_A_frac, mean_B_frac	h10
p3	0.9	1.8e-25	7.2e-25	***	mean_A_frac, mean_C_frac	h10
p3	0.9	1.31e-83	7.86e-83	***	mean_A_frac, mean_NONE_frac	h10
p3	0.9	0.000143	0.000286	***	mean_B_frac, mean_C_frac	h10
p3	0.9	2.71e-11	8.13e-11	***	mean_B_frac, mean_NONE_frac	h10
p3	0.9	0.608	0.608	ns	mean_C_frac, mean_NONE_frac	h10
p1	1	2.14e-20	4.28e-20	***	mean_A_frac, mean_B_frac	h10
p1	1	5.42e-58	2.71e-57	***	mean_A_frac, mean_C_frac	h10
p1	1	1.28e-83	7.68e-83	***	mean_A_frac, mean_NONE_frac	h10
p1	1	7.59e-30	3.04e-29	***	mean_B_frac, mean_C_frac	h10
p1	1	2.16e-27	6.48e-27	***	mean_B_frac, mean_NONE_frac	h10
p1	1	5.92e-13	5.92e-13	***	mean_C_frac, mean_NONE_frac	h10
p2	1	5.03e-65	2.52e-64	***	mean_A_frac, mean_B_frac	h10
p2	1	4.25e-46	1.7e-45	***	mean_A_frac, mean_C_frac	h10
p2	1	1.72e-83	1.03e-82	***	mean_A_frac, mean_NONE_frac	h10
p2	1	0.000443	0.000886	***	mean_B_frac, mean_C_frac	h10
p2	1	0.002	0.002	**	mean_B_frac, mean_NONE_frac	h10
p2	1	1.58e-08	4.74e-08	***	mean_C_frac, mean_NONE_frac	h10
p3	1	3.06e-73	1.53e-72	***	mean_A_frac, mean_B_frac	h10
p3	1	2.71e-32	1.08e-31	***	mean_A_frac, mean_C_frac	h10
p3	1	2.2e-83	1.32e-82	***	mean_A_frac, mean_NONE_frac	h10
p3	1	0.181	0.181	ns	mean_B_frac, mean_C_frac	h10
p3	1	6.83e-09	2.05e-08	***	mean_B_frac, mean_NONE_frac	h10
p3	1	2.23e-05	4.46e-05	***	mean_C_frac, mean_NONE_frac	h10
p1	1.1	5.24e-23	1.05e-22	***	mean_A_frac, mean_B_frac	h10
p1	1.1	4.62e-60	2.31e-59	***	mean_A_frac, mean_C_frac	h10
p1	1.1	3.54e-83	2.12e-82	***	mean_A_frac, mean_NONE_frac	h10
p1	1.1	1.39e-29	5.56e-29	***	mean_B_frac, mean_C_frac	h10
p1	1.1	5.23e-08	5.23e-08	***	mean_B_frac, mean_NONE_frac	h10
p1	1.1	2.25e-25	6.75e-25	***	mean_C_frac, mean_NONE_frac	h10
p2	1.1	1.26e-57	6.3e-57	***	mean_A_frac, mean_B_frac	h10
p2	1.1	1.58e-52	6.32e-52	***	mean_A_frac, mean_C_frac	h10
p2	1.1	3.14e-82	1.88e-81	***	mean_A_frac, mean_NONE_frac	h10
p2	1.1	7.91e-12	1.58e-11	***	mean_B_frac, mean_C_frac	h10
p2	1.1	4.01e-05	4.01e-05	***	mean_B_frac, mean_NONE_frac	h10
p2	1.1	4.86e-21	1.46e-20	***	mean_C_frac, mean_NONE_frac	h10
p3	1.1	6.86e-65	3.43e-64	***	mean_A_frac, mean_B_frac	h10
p3	1.1	5.57e-39	2.23e-38	***	mean_A_frac, mean_C_frac	h10
p3	1.1	7.61e-82	4.57e-81	***	mean_A_frac, mean_NONE_frac	h10
p3	1.1	4.03e-07	4.03e-07	***	mean_B_frac, mean_C_frac	h10
p3	1.1	7.53e-09	1.51e-08	***	mean_B_frac, mean_NONE_frac	h10
p3	1.1	2.04e-14	6.12e-14	***	mean_C_frac, mean_NONE_frac	h10
p1	1.2	8.33e-26	1.67e-25	***	mean_A_frac, mean_B_frac	h10
p1	1.2	3.12e-62	1.56e-61	***	mean_A_frac, mean_C_frac	h10
p1	1.2	8.4e-79	5.04e-78	***	mean_A_frac, mean_NONE_frac	h10
p1	1.2	1.28e-29	3.84e-29	***	mean_B_frac, mean_C_frac	h10
p1	1.2	0.324	0.324	ns	mean_B_frac, mean_NONE_frac	h10
p1	1.2	8.57e-36	3.43e-35	***	mean_C_frac, mean_NONE_frac	h10
p2	1.2	2.64e-52	1.06e-51	***	mean_A_frac, mean_B_frac	h10
p2	1.2	4.96e-58	2.48e-57	***	mean_A_frac, mean_C_frac	h10
p2	1.2	1.38e-77	8.28e-77	***	mean_A_frac, mean_NONE_frac	h10
p2	1.2	5.95e-20	1.19e-19	***	mean_B_frac, mean_C_frac	h10
p2	1.2	1.14e-07	1.14e-07	***	mean_B_frac, mean_NONE_frac	h10
p2	1.2	5.57e-33	1.67e-32	***	mean_C_frac, mean_NONE_frac	h10
p3	1.2	9.85e-58	4.93e-57	***	mean_A_frac, mean_B_frac	h10
p3	1.2	1.58e-45	6.32e-45	***	mean_A_frac, mean_C_frac	h10
p3	1.2	1.35e-76	8.1e-76	***	mean_A_frac, mean_NONE_frac	h10
p3	1.2	1.79e-14	3.58e-14	***	mean_B_frac, mean_C_frac	h10
p3	1.2	4.08e-10	4.08e-10	***	mean_B_frac, mean_NONE_frac	h10
p3	1.2	2.63e-24	7.89e-24	***	mean_C_frac, mean_NONE_frac	h10
p1	1.3	1.83e-28	3.66e-28	***	mean_A_frac, mean_B_frac	h10
p1	1.3	1.74e-64	8.7e-64	***	mean_A_frac, mean_C_frac	h10
p1	1.3	3.18e-68	1.91e-67	***	mean_A_frac, mean_NONE_frac	h10
p1	1.3	5.25e-30	1.58e-29	***	mean_B_frac, mean_C_frac	h10
p1	1.3	0.012	0.012	*	mean_B_frac, mean_NONE_frac	h10
p1	1.3	1.64e-44	6.56e-44	***	mean_C_frac, mean_NONE_frac	h10
p2	1.3	1.19e-48	4.76e-48	***	mean_A_frac, mean_B_frac	h10
p2	1.3	2.1e-62	1.05e-61	***	mean_A_frac, mean_C_frac	h10
p2	1.3	2.4e-68	1.44e-67	***	mean_A_frac, mean_NONE_frac	h10
p2	1.3	6.62e-27	1.32e-26	***	mean_B_frac, mean_C_frac	h10
p2	1.3	7.89e-11	7.89e-11	***	mean_B_frac, mean_NONE_frac	h10
p2	1.3	3.15e-43	9.45e-43	***	mean_C_frac, mean_NONE_frac	h10
p3	1.3	2.95e-52	1.48e-51	***	mean_A_frac, mean_B_frac	h10
p3	1.3	9.92e-52	3.97e-51	***	mean_A_frac, mean_C_frac	h10
p3	1.3	6.05e-67	3.63e-66	***	mean_A_frac, mean_NONE_frac	h10
p3	1.3	1.8e-21	3.6e-21	***	mean_B_frac, mean_C_frac	h10
p3	1.3	2.6e-12	2.6e-12	***	mean_B_frac, mean_NONE_frac	h10
p3	1.3	1.64e-33	4.92e-33	***	mean_C_frac, mean_NONE_frac	h10

### Sheet: mixed
pop	tau	p	p.adj	p.adj.signif	groups	sheet_group
p1	0.7	1.23e-05	1.23e-05	***	mean_A_frac, mean_B_frac	h15
p1	0.7	1.99e-06	3.98e-06	***	mean_A_frac, mean_C_frac	h15
p1	0.7	1.27e-83	7.62e-83	***	mean_A_frac, mean_NONE_frac	h15
p1	0.7	1.91e-11	5.73e-11	***	mean_B_frac, mean_C_frac	h15
p1	0.7	1.27e-83	7.62e-83	***	mean_B_frac, mean_NONE_frac	h15
p1	0.7	8.53e-83	3.41e-82	***	mean_C_frac, mean_NONE_frac	h15
p2	0.7	4.86e-83	2.43e-82	***	mean_A_frac, mean_B_frac	h15
p2	0.7	0.017	0.017	*	mean_A_frac, mean_C_frac	h15
p2	0.7	1.27e-83	7.62e-83	***	mean_A_frac, mean_NONE_frac	h15
p2	0.7	3.17e-54	6.34e-54	***	mean_B_frac, mean_C_frac	h15
p2	0.7	2.3e-78	9.2e-78	***	mean_B_frac, mean_NONE_frac	h15
p2	0.7	1.57e-76	4.71e-76	***	mean_C_frac, mean_NONE_frac	h15
p3	0.7	1.28e-83	7.62e-83	***	mean_A_frac, mean_B_frac	h15
p3	0.7	0.273	0.273	ns	mean_A_frac, mean_C_frac	h15
p3	0.7	1.27e-83	7.62e-83	***	mean_A_frac, mean_NONE_frac	h15
p3	0.7	9.78e-65	2.93e-64	***	mean_B_frac, mean_C_frac	h15
p3	0.7	4.19e-52	8.38e-52	***	mean_B_frac, mean_NONE_frac	h15
p3	0.7	7.74e-76	3.1e-75	***	mean_C_frac, mean_NONE_frac	h15
p1	0.8	0.000765	0.000765	***	mean_A_frac, mean_B_frac	h15
p1	0.8	1.9e-05	3.8e-05	***	mean_A_frac, mean_C_frac	h15
p1	0.8	1.27e-83	7.62e-83	***	mean_A_frac, mean_NONE_frac	h15
p1	0.8	5.26e-09	1.58e-08	***	mean_B_frac, mean_C_frac	h15
p1	0.8	1.27e-83	7.62e-83	***	mean_B_frac, mean_NONE_frac	h15
p1	0.8	3.31e-80	1.32e-79	***	mean_C_frac, mean_NONE_frac	h15
p2	0.8	3.22e-81	1.61e-80	***	mean_A_frac, mean_B_frac	h15
p2	0.8	2.27e-05	2.27e-05	***	mean_A_frac, mean_C_frac	h15
p2	0.8	1.27e-83	7.62e-83	***	mean_A_frac, mean_NONE_frac	h15
p2	0.8	2.81e-34	5.62e-34	***	mean_B_frac, mean_C_frac	h15
p2	0.8	1.73e-68	5.19e-68	***	mean_B_frac, mean_NONE_frac	h15
p2	0.8	8.24e-69	3.3e-68	***	mean_C_frac, mean_NONE_frac	h15
p3	0.8	1.29e-83	7.62e-83	***	mean_A_frac, mean_B_frac	h15
p3	0.8	0.006	0.006	**	mean_A_frac, mean_C_frac	h15
p3	0.8	1.27e-83	7.62e-83	***	mean_A_frac, mean_NONE_frac	h15
p3	0.8	6.5e-49	1.95e-48	***	mean_B_frac, mean_C_frac	h15
p3	0.8	1.8e-41	3.6e-41	***	mean_B_frac, mean_NONE_frac	h15
p3	0.8	1.66e-66	6.64e-66	***	mean_C_frac, mean_NONE_frac	h15
p1	0.9	0.035	0.035	*	mean_A_frac, mean_B_frac	h15
p1	0.9	6.41e-06	1.28e-05	***	mean_A_frac, mean_C_frac	h15
p1	0.9	1.27e-83	7.62e-83	***	mean_A_frac, mean_NONE_frac	h15
p1	0.9	6.98e-08	2.09e-07	***	mean_B_frac, mean_C_frac	h15
p1	0.9	1.51e-83	7.62e-83	***	mean_B_frac, mean_NONE_frac	h15
p1	0.9	7.4e-72	2.96e-71	***	mean_C_frac, mean_NONE_frac	h15
p2	0.9	1.27e-75	6.35e-75	***	mean_A_frac, mean_B_frac	h15
p2	0.9	4.55e-10	4.55e-10	***	mean_A_frac, mean_C_frac	h15
p2	0.9	1.27e-83	7.62e-83	***	mean_A_frac, mean_NONE_frac	h15
p2	0.9	2.02e-15	4.04e-15	***	mean_B_frac, mean_C_frac	h15
p2	0.9	6.31e-51	2.52e-50	***	mean_B_frac, mean_NONE_frac	h15
p2	0.9	7.54e-50	2.26e-49	***	mean_C_frac, mean_NONE_frac	h15
p3	0.9	4.75e-83	2.38e-82	***	mean_A_frac, mean_B_frac	h15
p3	0.9	3.88e-06	3.88e-06	***	mean_A_frac, mean_C_frac	h15
p3	0.9	1.27e-83	7.62e-83	***	mean_A_frac, mean_NONE_frac	h15
p3	0.9	2.88e-29	8.64e-29	***	mean_B_frac, mean_C_frac	h15
p3	0.9	2.29e-27	4.58e-27	***	mean_B_frac, mean_NONE_frac	h15
p3	0.9	2.88e-48	1.15e-47	***	mean_C_frac, mean_NONE_frac	h15
p1	1	0.469	0.469	ns	mean_A_frac, mean_B_frac	h15
p1	1	1.79e-07	3.87e-07	***	mean_A_frac, mean_C_frac	h15
p1	1	1.27e-83	7.62e-83	***	mean_A_frac, mean_NONE_frac	h15
p1	1	1.29e-07	3.87e-07	***	mean_B_frac, mean_C_frac	h15
p1	1	3.01e-82	1.5e-81	***	mean_B_frac, mean_NONE_frac	h15
p1	1	1.79e-53	7.16e-53	***	mean_C_frac, mean_NONE_frac	h15
p2	1	2.01e-66	1e-65	***	mean_A_frac, mean_B_frac	h15
p2	1	1.21e-15	2.42e-15	***	mean_A_frac, mean_C_frac	h15
p2	1	1.28e-83	7.68e-83	***	mean_A_frac, mean_NONE_frac	h15
p2	1	0.000219	0.000219	***	mean_B_frac, mean_C_frac	h15
p2	1	2.64e-31	1.06e-30	***	mean_B_frac, mean_NONE_frac	h15
p2	1	2.48e-24	7.44e-24	***	mean_C_frac, mean_NONE_frac	h15
p3	1	5.4e-80	2.7e-79	***	mean_A_frac, mean_B_frac	h15
p3	1	8.73e-11	8.73e-11	***	mean_A_frac, mean_C_frac	h15
p3	1	1.27e-83	7.62e-83	***	mean_A_frac, mean_NONE_frac	h15
p3	1	1.39e-12	2.78e-12	***	mean_B_frac, mean_C_frac	h15
p3	1	3.47e-14	1.04e-13	***	mean_B_frac, mean_NONE_frac	h15
p3	1	6.7e-25	2.68e-24	***	mean_C_frac, mean_NONE_frac	h15
p1	1.1	0.525	0.525	ns	mean_A_frac, mean_B_frac	h15
p1	1.1	4.38e-10	1.31e-09	***	mean_A_frac, mean_C_frac	h15
p1	1.1	1.27e-83	7.62e-83	***	mean_A_frac, mean_NONE_frac	h15
p1	1.1	8.39e-08	1.68e-07	***	mean_B_frac, mean_C_frac	h15
p1	1.1	2.52e-75	1.26e-74	***	mean_B_frac, mean_NONE_frac	h15
p1	1.1	1.8e-31	7.2e-31	***	mean_C_frac, mean_NONE_frac	h15
p2	1.1	3.21e-57	1.6e-56	***	mean_A_frac, mean_B_frac	h15
p2	1.1	5.88e-22	2.35e-21	***	mean_A_frac, mean_C_frac	h15
p2	1.1	1.47e-83	8.82e-83	***	mean_A_frac, mean_NONE_frac	h15
p2	1.1	0.907	0.907	ns	mean_B_frac, mean_C_frac	h15
p2	1.1	7.04e-16	2.11e-15	***	mean_B_frac, mean_NONE_frac	h15
p2	1.1	1.9e-06	3.8e-06	***	mean_C_frac, mean_NONE_frac	h15
p3	1.1	3.45e-74	1.72e-73	***	mean_A_frac, mean_B_frac	h15
p3	1.1	2.14e-16	8.56e-16	***	mean_A_frac, mean_C_frac	h15
p3	1.1	1.27e-83	7.62e-83	***	mean_A_frac, mean_NONE_frac	h15
p3	1.1	0.001	0.001	***	mean_B_frac, mean_C_frac	h15
p3	1.1	1e-05	2e-05	***	mean_B_frac, mean_NONE_frac	h15
p3	1.1	1.66e-07	4.98e-07	***	mean_C_frac, mean_NONE_frac	h15
p1	1.2	0.048	0.048	*	mean_A_frac, mean_B_frac	h15
p1	1.2	1.83e-13	5.49e-13	***	mean_A_frac, mean_C_frac	h15
p1	1.2	1.54e-83	9.24e-83	***	mean_A_frac, mean_NONE_frac	h15
p1	1.2	2.88e-08	5.76e-08	***	mean_B_frac, mean_C_frac	h15
p1	1.2	7.45e-60	3.72e-59	***	mean_B_frac, mean_NONE_frac	h15
p1	1.2	2.18e-14	8.72e-14	***	mean_C_frac, mean_NONE_frac	h15
p2	1.2	6.1e-50	3.05e-49	***	mean_A_frac, mean_B_frac	h15
p2	1.2	7.95e-29	3.18e-28	***	mean_A_frac, mean_C_frac	h15
p2	1.2	4.89e-83	2.93e-82	***	mean_A_frac, mean_NONE_frac	h15
p2	1.2	0.007	0.014	*	mean_B_frac, mean_C_frac	h15
p2	1.2	2.05e-06	6.15e-06	***	mean_B_frac, mean_NONE_frac	h15
p2	1.2	0.86	0.86	ns	mean_C_frac, mean_NONE_frac	h15
p3	1.2	9.19e-68	4.59e-67	***	mean_A_frac, mean_B_frac	h15
p3	1.2	1.54e-22	6.16e-22	***	mean_A_frac, mean_C_frac	h15
p3	1.2	1.36e-83	8.16e-83	***	mean_A_frac, mean_NONE_frac	h15
p3	1.2	0.98	1	ns	mean_B_frac, mean_C_frac	h15
p3	1.2	0.109	0.327	ns	mean_B_frac, mean_NONE_frac	h15
p3	1.2	0.525	1	ns	mean_C_frac, mean_NONE_frac	h15
p1	1.3	0.001	0.001	***	mean_A_frac, mean_B_frac	h15
p1	1.3	2.06e-17	8.24e-17	***	mean_A_frac, mean_C_frac	h15
p1	1.3	1.16e-82	6.96e-82	***	mean_A_frac, mean_NONE_frac	h15
p1	1.3	7.17e-09	2.15e-08	***	mean_B_frac, mean_C_frac	h15
p1	1.3	1.09e-40	5.45e-40	***	mean_B_frac, mean_NONE_frac	h15
p1	1.3	6.84e-05	0.000137	***	mean_C_frac, mean_NONE_frac	h15
p2	1.3	4.61e-45	2.3e-44	***	mean_A_frac, mean_B_frac	h15
p2	1.3	1.9e-35	7.6e-35	***	mean_A_frac, mean_C_frac	h15
p2	1.3	2.63e-81	1.58e-80	***	mean_A_frac, mean_NONE_frac	h15
p2	1.3	8.43e-07	2.53e-06	***	mean_B_frac, mean_C_frac	h15
p2	1.3	0.055	0.055	ns	mean_B_frac, mean_NONE_frac	h15
p2	1.3	2.52e-05	5.04e-05	***	mean_C_frac, mean_NONE_frac	h15
p3	1.3	4.14e-62	2.07e-61	***	mean_A_frac, mean_B_frac	h15
p3	1.3	7.78e-29	3.11e-28	***	mean_A_frac, mean_C_frac	h15
p3	1.3	6.92e-83	4.15e-82	***	mean_A_frac, mean_NONE_frac	h15
p3	1.3	0.009	0.018	*	mean_B_frac, mean_C_frac	h15
p3	1.3	0.449	0.449	ns	mean_B_frac, mean_NONE_frac	h15
p3	1.3	0.002	0.006	**	mean_C_frac, mean_NONE_frac	h15
