## Supplementary material for "The Influence of Demographic History and Genetic Architecture on Complex Traits via Runs of Homozygosity": Table S2

### Sheet: recessive
pop	tau	p	p.adj	p.adj.signif	groups	sheet_group
p1	0.7	1.27e-83	7.62e-83	***	mean_A_frac, mean_B_frac	h00
p1	0.7	1.27e-83	7.62e-83	***	mean_A_frac, mean_C_frac	h00
p1	0.7	1.27e-83	7.62e-83	***	mean_A_frac, mean_NONE_frac	h00
p1	0.7	1.34e-78	1.34e-78	***	mean_B_frac, mean_C_frac	h00
p1	0.7	1.27e-83	7.62e-83	***	mean_B_frac, mean_NONE_frac	h00
p1	0.7	5.3e-79	1.06e-78	***	mean_C_frac, mean_NONE_frac	h00
p2	0.7	1.27e-83	7.62e-83	***	mean_A_frac, mean_B_frac	h00
p2	0.7	1.27e-83	7.62e-83	***	mean_A_frac, mean_C_frac	h00
p2	0.7	1.27e-83	7.62e-83	***	mean_A_frac, mean_NONE_frac	h00
p2	0.7	1.91e-50	3.82e-50	***	mean_B_frac, mean_C_frac	h00
p2	0.7	1.27e-83	7.62e-83	***	mean_B_frac, mean_NONE_frac	h00
p2	0.7	0.776	0.776	ns	mean_C_frac, mean_NONE_frac	h00
p3	0.7	1.27e-83	7.62e-83	***	mean_A_frac, mean_B_frac	h00
p3	0.7	1.27e-83	7.62e-83	***	mean_A_frac, mean_C_frac	h00
p3	0.7	1.27e-83	7.62e-83	***	mean_A_frac, mean_NONE_frac	h00
p3	0.7	9.2e-57	1.84e-56	***	mean_B_frac, mean_C_frac	h00
p3	0.7	1.27e-83	7.62e-83	***	mean_B_frac, mean_NONE_frac	h00
p3	0.7	7.47e-09	7.47e-09	***	mean_C_frac, mean_NONE_frac	h00
p1	0.8	1.27e-83	7.62e-83	***	mean_A_frac, mean_B_frac	h00
p1	0.8	1.27e-83	7.62e-83	***	mean_A_frac, mean_C_frac	h00
p1	0.8	1.27e-83	7.62e-83	***	mean_A_frac, mean_NONE_frac	h00
p1	0.8	2.31e-75	2.31e-75	***	mean_B_frac, mean_C_frac	h00
p1	0.8	1.27e-83	7.62e-83	***	mean_B_frac, mean_NONE_frac	h00
p1	0.8	1.22e-76	2.44e-76	***	mean_C_frac, mean_NONE_frac	h00
p2	0.8	1.27e-83	7.62e-83	***	mean_A_frac, mean_B_frac	h00
p2	0.8	1.27e-83	7.62e-83	***	mean_A_frac, mean_C_frac	h00
p2	0.8	1.27e-83	7.62e-83	***	mean_A_frac, mean_NONE_frac	h00
p2	0.8	6.54e-50	1.31e-49	***	mean_B_frac, mean_C_frac	h00
p2	0.8	1.27e-83	7.62e-83	***	mean_B_frac, mean_NONE_frac	h00
p2	0.8	0.983	0.983	ns	mean_C_frac, mean_NONE_frac	h00
p3	0.8	1.27e-83	7.62e-83	***	mean_A_frac, mean_B_frac	h00
p3	0.8	1.27e-83	7.62e-83	***	mean_A_frac, mean_C_frac	h00
p3	0.8	1.27e-83	7.62e-83	***	mean_A_frac, mean_NONE_frac	h00
p3	0.8	1.59e-55	3.18e-55	***	mean_B_frac, mean_C_frac	h00
p3	0.8	1.27e-83	7.62e-83	***	mean_B_frac, mean_NONE_frac	h00
p3	0.8	1.14e-09	1.14e-09	***	mean_C_frac, mean_NONE_frac	h00
p1	0.9	1.27e-83	7.62e-83	***	mean_A_frac, mean_B_frac	h00
p1	0.9	1.27e-83	7.62e-83	***	mean_A_frac, mean_C_frac	h00
p1	0.9	1.27e-83	7.62e-83	***	mean_A_frac, mean_NONE_frac	h00
p1	0.9	8.42e-75	8.42e-75	***	mean_B_frac, mean_C_frac	h00
p1	0.9	1.27e-83	7.62e-83	***	mean_B_frac, mean_NONE_frac	h00
p1	0.9	1.86e-77	3.72e-77	***	mean_C_frac, mean_NONE_frac	h00
p2	0.9	1.27e-83	7.62e-83	***	mean_A_frac, mean_B_frac	h00
p2	0.9	1.27e-83	7.62e-83	***	mean_A_frac, mean_C_frac	h00
p2	0.9	1.27e-83	7.62e-83	***	mean_A_frac, mean_NONE_frac	h00
p2	0.9	4.96e-49	9.92e-49	***	mean_B_frac, mean_C_frac	h00
p2	0.9	1.27e-83	7.62e-83	***	mean_B_frac, mean_NONE_frac	h00
p2	0.9	0.842	0.842	ns	mean_C_frac, mean_NONE_frac	h00
p3	0.9	1.27e-83	7.62e-83	***	mean_A_frac, mean_B_frac	h00
p3	0.9	1.27e-83	7.62e-83	***	mean_A_frac, mean_C_frac	h00
p3	0.9	1.27e-83	7.62e-83	***	mean_A_frac, mean_NONE_frac	h00
p3	0.9	2.28e-53	4.56e-53	***	mean_B_frac, mean_C_frac	h00
p3	0.9	1.27e-83	7.62e-83	***	mean_B_frac, mean_NONE_frac	h00
p3	0.9	1.57e-08	1.57e-08	***	mean_C_frac, mean_NONE_frac	h00
p1	1	1.27e-83	7.62e-83	***	mean_A_frac, mean_B_frac	h00
p1	1	1.27e-83	7.62e-83	***	mean_A_frac, mean_C_frac	h00
p1	1	1.27e-83	7.62e-83	***	mean_A_frac, mean_NONE_frac	h00
p1	1	2.74e-74	2.74e-74	***	mean_B_frac, mean_C_frac	h00
p1	1	1.27e-83	7.62e-83	***	mean_B_frac, mean_NONE_frac	h00
p1	1	3.03e-77	6.06e-77	***	mean_C_frac, mean_NONE_frac	h00
p2	1	1.27e-83	7.62e-83	***	mean_A_frac, mean_B_frac	h00
p2	1	1.27e-83	7.62e-83	***	mean_A_frac, mean_C_frac	h00
p2	1	1.27e-83	7.62e-83	***	mean_A_frac, mean_NONE_frac	h00
p2	1	4.31e-47	8.62e-47	***	mean_B_frac, mean_C_frac	h00
p2	1	1.28e-83	7.62e-83	***	mean_B_frac, mean_NONE_frac	h00
p2	1	0.876	0.876	ns	mean_C_frac, mean_NONE_frac	h00
p3	1	1.27e-83	7.62e-83	***	mean_A_frac, mean_B_frac	h00
p3	1	1.27e-83	7.62e-83	***	mean_A_frac, mean_C_frac	h00
p3	1	1.27e-83	7.62e-83	***	mean_A_frac, mean_NONE_frac	h00
p3	1	6.68e-52	1.34e-51	***	mean_B_frac, mean_C_frac	h00
p3	1	1.28e-83	7.62e-83	***	mean_B_frac, mean_NONE_frac	h00
p3	1	6.21e-08	6.21e-08	***	mean_C_frac, mean_NONE_frac	h00
p1	1.1	1.27e-83	7.62e-83	***	mean_A_frac, mean_B_frac	h00
p1	1.1	1.27e-83	7.62e-83	***	mean_A_frac, mean_C_frac	h00
p1	1.1	1.27e-83	7.62e-83	***	mean_A_frac, mean_NONE_frac	h00
p1	1.1	5.9e-74	5.9e-74	***	mean_B_frac, mean_C_frac	h00
p1	1.1	1.27e-83	7.62e-83	***	mean_B_frac, mean_NONE_frac	h00
p1	1.1	1.59e-74	3.18e-74	***	mean_C_frac, mean_NONE_frac	h00
p2	1.1	1.27e-83	7.62e-83	***	mean_A_frac, mean_B_frac	h00
p2	1.1	1.27e-83	7.62e-83	***	mean_A_frac, mean_C_frac	h00
p2	1.1	1.27e-83	7.62e-83	***	mean_A_frac, mean_NONE_frac	h00
p2	1.1	9.81e-46	1.96e-45	***	mean_B_frac, mean_C_frac	h00
p2	1.1	1.27e-83	7.62e-83	***	mean_B_frac, mean_NONE_frac	h00
p2	1.1	0.839	0.839	ns	mean_C_frac, mean_NONE_frac	h00
p3	1.1	1.27e-83	7.62e-83	***	mean_A_frac, mean_B_frac	h00
p3	1.1	1.27e-83	7.62e-83	***	mean_A_frac, mean_C_frac	h00
p3	1.1	1.27e-83	7.62e-83	***	mean_A_frac, mean_NONE_frac	h00
p3	1.1	3.42e-56	6.84e-56	***	mean_B_frac, mean_C_frac	h00
p3	1.1	1.27e-83	7.62e-83	***	mean_B_frac, mean_NONE_frac	h00
p3	1.1	2.56e-10	2.56e-10	***	mean_C_frac, mean_NONE_frac	h00
p1	1.2	1.27e-83	7.62e-83	***	mean_A_frac, mean_B_frac	h00
p1	1.2	1.27e-83	7.62e-83	***	mean_A_frac, mean_C_frac	h00
p1	1.2	1.27e-83	7.62e-83	***	mean_A_frac, mean_NONE_frac	h00
p1	1.2	2.3e-70	2.3e-70	***	mean_B_frac, mean_C_frac	h00
p1	1.2	1.27e-83	7.62e-83	***	mean_B_frac, mean_NONE_frac	h00
p1	1.2	7.6e-75	1.52e-74	***	mean_C_frac, mean_NONE_frac	h00
p2	1.2	1.27e-83	7.62e-83	***	mean_A_frac, mean_B_frac	h00
p2	1.2	1.27e-83	7.62e-83	***	mean_A_frac, mean_C_frac	h00
p2	1.2	1.27e-83	7.62e-83	***	mean_A_frac, mean_NONE_frac	h00
p2	1.2	2.46e-44	4.92e-44	***	mean_B_frac, mean_C_frac	h00
p2	1.2	1.27e-83	7.62e-83	***	mean_B_frac, mean_NONE_frac	h00
p2	1.2	0.697	0.697	ns	mean_C_frac, mean_NONE_frac	h00
p3	1.2	1.27e-83	7.62e-83	***	mean_A_frac, mean_B_frac	h00
p3	1.2	1.27e-83	7.62e-83	***	mean_A_frac, mean_C_frac	h00
p3	1.2	1.27e-83	7.62e-83	***	mean_A_frac, mean_NONE_frac	h00
p3	1.2	5.36e-51	1.07e-50	***	mean_B_frac, mean_C_frac	h00
p3	1.2	1.27e-83	7.62e-83	***	mean_B_frac, mean_NONE_frac	h00
p3	1.2	3.09e-08	3.09e-08	***	mean_C_frac, mean_NONE_frac	h00
p1	1.3	1.27e-83	7.62e-83	***	mean_A_frac, mean_B_frac	h00
p1	1.3	1.27e-83	7.62e-83	***	mean_A_frac, mean_C_frac	h00
p1	1.3	1.27e-83	7.62e-83	***	mean_A_frac, mean_NONE_frac	h00
p1	1.3	2.59e-70	2.59e-70	***	mean_B_frac, mean_C_frac	h00
p1	1.3	1.27e-83	7.62e-83	***	mean_B_frac, mean_NONE_frac	h00
p1	1.3	1.95e-75	3.9e-75	***	mean_C_frac, mean_NONE_frac	h00
p2	1.3	1.27e-83	7.62e-83	***	mean_A_frac, mean_B_frac	h00
p2	1.3	1.27e-83	7.62e-83	***	mean_A_frac, mean_C_frac	h00
p2	1.3	1.27e-83	7.62e-83	***	mean_A_frac, mean_NONE_frac	h00
p2	1.3	3.35e-47	6.7e-47	***	mean_B_frac, mean_C_frac	h00
p2	1.3	1.32e-83	7.62e-83	***	mean_B_frac, mean_NONE_frac	h00
p2	1.3	0.617	0.617	ns	mean_C_frac, mean_NONE_frac	h00
p3	1.3	1.27e-83	7.62e-83	***	mean_A_frac, mean_B_frac	h00
p3	1.3	1.27e-83	7.62e-83	***	mean_A_frac, mean_C_frac	h00
p3	1.3	1.27e-83	7.62e-83	***	mean_A_frac, mean_NONE_frac	h00
p3	1.3	1.26e-48	2.52e-48	***	mean_B_frac, mean_C_frac	h00
p3	1.3	1.3e-83	7.62e-83	***	mean_B_frac, mean_NONE_frac	h00
p3	1.3	6.07e-06	6.07e-06	***	mean_C_frac, mean_NONE_frac	h00

### Sheet: additive
pop	tau	p	p.adj	p.adj.signif	groups	sheet_group
p1	0.7	1.27e-83	7.62e-83	***	mean_A_frac, mean_B_frac	h05
p1	0.7	1.27e-83	7.62e-83	***	mean_A_frac, mean_C_frac	h05
p1	0.7	1.27e-83	7.62e-83	***	mean_A_frac, mean_NONE_frac	h05
p1	0.7	6.97e-70	1.39e-69	***	mean_B_frac, mean_C_frac	h05
p1	0.7	1.27e-83	7.62e-83	***	mean_B_frac, mean_NONE_frac	h05
p1	0.7	0.744	0.744	ns	mean_C_frac, mean_NONE_frac	h05
p2	0.7	1.27e-83	7.62e-83	***	mean_A_frac, mean_B_frac	h05
p2	0.7	1.27e-83	7.62e-83	***	mean_A_frac, mean_C_frac	h05
p2	0.7	1.27e-83	7.62e-83	***	mean_A_frac, mean_NONE_frac	h05
p2	0.7	5.35e-32	1.6e-31	***	mean_B_frac, mean_C_frac	h05
p2	0.7	0.026	0.026	*	mean_B_frac, mean_NONE_frac	h05
p2	0.7	1.06e-30	2.12e-30	***	mean_C_frac, mean_NONE_frac	h05
p3	0.7	1.27e-83	7.62e-83	***	mean_A_frac, mean_B_frac	h05
p3	0.7	1.28e-83	7.62e-83	***	mean_A_frac, mean_C_frac	h05
p3	0.7	1.27e-83	7.62e-83	***	mean_A_frac, mean_NONE_frac	h05
p3	0.7	8.68e-42	1.74e-41	***	mean_B_frac, mean_C_frac	h05
p3	0.7	0.071	0.071	ns	mean_B_frac, mean_NONE_frac	h05
p3	0.7	2.15e-43	6.45e-43	***	mean_C_frac, mean_NONE_frac	h05
p1	0.8	1.27e-83	7.62e-83	***	mean_A_frac, mean_B_frac	h05
p1	0.8	1.27e-83	7.62e-83	***	mean_A_frac, mean_C_frac	h05
p1	0.8	1.27e-83	7.62e-83	***	mean_A_frac, mean_NONE_frac	h05
p1	0.8	1.24e-69	2.48e-69	***	mean_B_frac, mean_C_frac	h05
p1	0.8	1.33e-83	7.62e-83	***	mean_B_frac, mean_NONE_frac	h05
p1	0.8	0.847	0.847	ns	mean_C_frac, mean_NONE_frac	h05
p2	0.8	1.27e-83	7.62e-83	***	mean_A_frac, mean_B_frac	h05
p2	0.8	1.27e-83	7.62e-83	***	mean_A_frac, mean_C_frac	h05
p2	0.8	1.27e-83	7.62e-83	***	mean_A_frac, mean_NONE_frac	h05
p2	0.8	9.7e-31	2.91e-30	***	mean_B_frac, mean_C_frac	h05
p2	0.8	7.26e-05	7.26e-05	***	mean_B_frac, mean_NONE_frac	h05
p2	0.8	1.39e-27	2.78e-27	***	mean_C_frac, mean_NONE_frac	h05
p3	0.8	1.27e-83	7.62e-83	***	mean_A_frac, mean_B_frac	h05
p3	0.8	1.28e-83	7.62e-83	***	mean_A_frac, mean_C_frac	h05
p3	0.8	1.27e-83	7.62e-83	***	mean_A_frac, mean_NONE_frac	h05
p3	0.8	7.85e-41	1.57e-40	***	mean_B_frac, mean_C_frac	h05
p3	0.8	0.005	0.005	**	mean_B_frac, mean_NONE_frac	h05
p3	0.8	1.61e-42	4.83e-42	***	mean_C_frac, mean_NONE_frac	h05
p1	0.9	1.27e-83	7.62e-83	***	mean_A_frac, mean_B_frac	h05
p1	0.9	1.27e-83	7.62e-83	***	mean_A_frac, mean_C_frac	h05
p1	0.9	1.27e-83	7.62e-83	***	mean_A_frac, mean_NONE_frac	h05
p1	0.9	7.59e-69	1.52e-68	***	mean_B_frac, mean_C_frac	h05
p1	0.9	1.32e-83	7.62e-83	***	mean_B_frac, mean_NONE_frac	h05
p1	0.9	0.516	0.516	ns	mean_C_frac, mean_NONE_frac	h05
p2	0.9	1.27e-83	7.62e-83	***	mean_A_frac, mean_B_frac	h05
p2	0.9	1.27e-83	7.62e-83	***	mean_A_frac, mean_C_frac	h05
p2	0.9	1.27e-83	7.62e-83	***	mean_A_frac, mean_NONE_frac	h05
p2	0.9	2.17e-31	6.51e-31	***	mean_B_frac, mean_C_frac	h05
p2	0.9	0.01	0.01	**	mean_B_frac, mean_NONE_frac	h05
p2	0.9	2.98e-29	5.96e-29	***	mean_C_frac, mean_NONE_frac	h05
p3	0.9	1.27e-83	7.62e-83	***	mean_A_frac, mean_B_frac	h05
p3	0.9	1.27e-83	7.62e-83	***	mean_A_frac, mean_C_frac	h05
p3	0.9	1.27e-83	7.62e-83	***	mean_A_frac, mean_NONE_frac	h05
p3	0.9	1.36e-37	2.72e-37	***	mean_B_frac, mean_C_frac	h05
p3	0.9	0.003	0.003	**	mean_B_frac, mean_NONE_frac	h05
p3	0.9	1.8e-39	5.4e-39	***	mean_C_frac, mean_NONE_frac	h05
p1	1	1.27e-83	7.62e-83	***	mean_A_frac, mean_B_frac	h05
p1	1	1.27e-83	7.62e-83	***	mean_A_frac, mean_C_frac	h05
p1	1	1.27e-83	7.62e-83	***	mean_A_frac, mean_NONE_frac	h05
p1	1	2.91e-67	5.82e-67	***	mean_B_frac, mean_C_frac	h05
p1	1	1.57e-83	7.62e-83	***	mean_B_frac, mean_NONE_frac	h05
p1	1	0.382	0.382	ns	mean_C_frac, mean_NONE_frac	h05
p2	1	1.27e-83	7.62e-83	***	mean_A_frac, mean_B_frac	h05
p2	1	1.27e-83	7.62e-83	***	mean_A_frac, mean_C_frac	h05
p2	1	1.27e-83	7.62e-83	***	mean_A_frac, mean_NONE_frac	h05
p2	1	5.3e-30	1.59e-29	***	mean_B_frac, mean_C_frac	h05
p2	1	0.003	0.003	**	mean_B_frac, mean_NONE_frac	h05
p2	1	1.74e-27	3.48e-27	***	mean_C_frac, mean_NONE_frac	h05
p3	1	1.27e-83	7.62e-83	***	mean_A_frac, mean_B_frac	h05
p3	1	1.28e-83	7.62e-83	***	mean_A_frac, mean_C_frac	h05
p3	1	1.27e-83	7.62e-83	***	mean_A_frac, mean_NONE_frac	h05
p3	1	9.89e-42	1.98e-41	***	mean_B_frac, mean_C_frac	h05
p3	1	0.171	0.171	ns	mean_B_frac, mean_NONE_frac	h05
p3	1	2.91e-43	8.73e-43	***	mean_C_frac, mean_NONE_frac	h05
p1	1.1	1.27e-83	7.62e-83	***	mean_A_frac, mean_B_frac	h05
p1	1.1	1.27e-83	7.62e-83	***	mean_A_frac, mean_C_frac	h05
p1	1.1	1.27e-83	7.62e-83	***	mean_A_frac, mean_NONE_frac	h05
p1	1.1	4.1e-69	8.2e-69	***	mean_B_frac, mean_C_frac	h05
p1	1.1	1.37e-83	7.62e-83	***	mean_B_frac, mean_NONE_frac	h05
p1	1.1	0.585	0.585	ns	mean_C_frac, mean_NONE_frac	h05
p2	1.1	1.27e-83	7.62e-83	***	mean_A_frac, mean_B_frac	h05
p2	1.1	1.28e-83	7.62e-83	***	mean_A_frac, mean_C_frac	h05
p2	1.1	1.27e-83	7.62e-83	***	mean_A_frac, mean_NONE_frac	h05
p2	1.1	8.86e-30	2.66e-29	***	mean_B_frac, mean_C_frac	h05
p2	1.1	0.028	0.028	*	mean_B_frac, mean_NONE_frac	h05
p2	1.1	1.29e-28	2.58e-28	***	mean_C_frac, mean_NONE_frac	h05
p3	1.1	1.27e-83	7.62e-83	***	mean_A_frac, mean_B_frac	h05
p3	1.1	1.27e-83	7.62e-83	***	mean_A_frac, mean_C_frac	h05
p3	1.1	1.27e-83	7.62e-83	***	mean_A_frac, mean_NONE_frac	h05
p3	1.1	4.08e-38	8.16e-38	***	mean_B_frac, mean_C_frac	h05
p3	1.1	0.022	0.022	*	mean_B_frac, mean_NONE_frac	h05
p3	1.1	2.58e-40	7.74e-40	***	mean_C_frac, mean_NONE_frac	h05
p1	1.2	1.27e-83	7.62e-83	***	mean_A_frac, mean_B_frac	h05
p1	1.2	1.27e-83	7.62e-83	***	mean_A_frac, mean_C_frac	h05
p1	1.2	1.27e-83	7.62e-83	***	mean_A_frac, mean_NONE_frac	h05
p1	1.2	4.38e-65	8.76e-65	***	mean_B_frac, mean_C_frac	h05
p1	1.2	2.03e-83	7.62e-83	***	mean_B_frac, mean_NONE_frac	h05
p1	1.2	0.615	0.615	ns	mean_C_frac, mean_NONE_frac	h05
p2	1.2	1.27e-83	7.62e-83	***	mean_A_frac, mean_B_frac	h05
p2	1.2	1.27e-83	7.62e-83	***	mean_A_frac, mean_C_frac	h05
p2	1.2	1.27e-83	7.62e-83	***	mean_A_frac, mean_NONE_frac	h05
p2	1.2	6.2e-30	1.86e-29	***	mean_B_frac, mean_C_frac	h05
p2	1.2	0.166	0.166	ns	mean_B_frac, mean_NONE_frac	h05
p2	1.2	4.31e-28	8.62e-28	***	mean_C_frac, mean_NONE_frac	h05
p3	1.2	1.27e-83	7.62e-83	***	mean_A_frac, mean_B_frac	h05
p3	1.2	1.57e-83	7.62e-83	***	mean_A_frac, mean_C_frac	h05
p3	1.2	1.27e-83	7.62e-83	***	mean_A_frac, mean_NONE_frac	h05
p3	1.2	1.74e-37	3.48e-37	***	mean_B_frac, mean_C_frac	h05
p3	1.2	0.011	0.011	*	mean_B_frac, mean_NONE_frac	h05
p3	1.2	1.85e-39	5.55e-39	***	mean_C_frac, mean_NONE_frac	h05
p1	1.3	1.27e-83	7.62e-83	***	mean_A_frac, mean_B_frac	h05
p1	1.3	1.27e-83	7.62e-83	***	mean_A_frac, mean_C_frac	h05
p1	1.3	1.27e-83	7.62e-83	***	mean_A_frac, mean_NONE_frac	h05
p1	1.3	3.85e-62	7.7e-62	***	mean_B_frac, mean_C_frac	h05
p1	1.3	2.74e-83	8.22e-83	***	mean_B_frac, mean_NONE_frac	h05
p1	1.3	0.45	0.45	ns	mean_C_frac, mean_NONE_frac	h05
p2	1.3	1.27e-83	7.62e-83	***	mean_A_frac, mean_B_frac	h05
p2	1.3	1.27e-83	7.62e-83	***	mean_A_frac, mean_C_frac	h05
p2	1.3	1.27e-83	7.62e-83	***	mean_A_frac, mean_NONE_frac	h05
p2	1.3	1.16e-28	3.48e-28	***	mean_B_frac, mean_C_frac	h05
p2	1.3	0.054	0.054	ns	mean_B_frac, mean_NONE_frac	h05
p2	1.3	2.28e-27	4.56e-27	***	mean_C_frac, mean_NONE_frac	h05
p3	1.3	1.27e-83	7.62e-83	***	mean_A_frac, mean_B_frac	h05
p3	1.3	1.27e-83	7.62e-83	***	mean_A_frac, mean_C_frac	h05
p3	1.3	1.27e-83	7.62e-83	***	mean_A_frac, mean_NONE_frac	h05
p3	1.3	7.24e-38	1.45e-37	***	mean_B_frac, mean_C_frac	h05
p3	1.3	0.05	0.05	*	mean_B_frac, mean_NONE_frac	h05
p3	1.3	6.81e-40	2.04e-39	***	mean_C_frac, mean_NONE_frac	h05

### Sheet: dominant
pop	tau	p	p.adj	p.adj.signif	groups	sheet_group
p1	0.7	1.27e-83	7.62e-83	***	mean_A_frac, mean_B_frac	h10
p1	0.7	1.27e-83	7.62e-83	***	mean_A_frac, mean_C_frac	h10
p1	0.7	1.27e-83	7.62e-83	***	mean_A_frac, mean_NONE_frac	h10
p1	0.7	7.18e-76	2.15e-75	***	mean_B_frac, mean_C_frac	h10
p1	0.7	1.77e-06	1.77e-06	***	mean_B_frac, mean_NONE_frac	h10
p1	0.7	9.08e-76	2.15e-75	***	mean_C_frac, mean_NONE_frac	h10
p2	0.7	1.27e-83	7.62e-83	***	mean_A_frac, mean_B_frac	h10
p2	0.7	1.27e-83	7.62e-83	***	mean_A_frac, mean_C_frac	h10
p2	0.7	1.27e-83	7.62e-83	***	mean_A_frac, mean_NONE_frac	h10
p2	0.7	2.57e-41	2.57e-41	***	mean_B_frac, mean_C_frac	h10
p2	0.7	1.35e-83	7.62e-83	***	mean_B_frac, mean_NONE_frac	h10
p2	0.7	3.69e-77	7.38e-77	***	mean_C_frac, mean_NONE_frac	h10
p3	0.7	1.27e-83	7.62e-83	***	mean_A_frac, mean_B_frac	h10
p3	0.7	1.27e-83	7.62e-83	***	mean_A_frac, mean_C_frac	h10
p3	0.7	1.27e-83	7.62e-83	***	mean_A_frac, mean_NONE_frac	h10
p3	0.7	1.03e-41	1.03e-41	***	mean_B_frac, mean_C_frac	h10
p3	0.7	1.3e-83	7.62e-83	***	mean_B_frac, mean_NONE_frac	h10
p3	0.7	1.01e-75	2.02e-75	***	mean_C_frac, mean_NONE_frac	h10
p1	0.8	1.27e-83	7.62e-83	***	mean_A_frac, mean_B_frac	h10
p1	0.8	1.27e-83	7.62e-83	***	mean_A_frac, mean_C_frac	h10
p1	0.8	1.27e-83	7.62e-83	***	mean_A_frac, mean_NONE_frac	h10
p1	0.8	6.25e-74	1.25e-73	***	mean_B_frac, mean_C_frac	h10
p1	0.8	6.63e-07	6.63e-07	***	mean_B_frac, mean_NONE_frac	h10
p1	0.8	5.11e-75	1.53e-74	***	mean_C_frac, mean_NONE_frac	h10
p2	0.8	1.27e-83	7.62e-83	***	mean_A_frac, mean_B_frac	h10
p2	0.8	1.27e-83	7.62e-83	***	mean_A_frac, mean_C_frac	h10
p2	0.8	1.27e-83	7.62e-83	***	mean_A_frac, mean_NONE_frac	h10
p2	0.8	3.71e-39	3.71e-39	***	mean_B_frac, mean_C_frac	h10
p2	0.8	1.98e-83	7.62e-83	***	mean_B_frac, mean_NONE_frac	h10
p2	0.8	2.73e-77	5.46e-77	***	mean_C_frac, mean_NONE_frac	h10
p3	0.8	1.27e-83	7.62e-83	***	mean_A_frac, mean_B_frac	h10
p3	0.8	1.27e-83	7.62e-83	***	mean_A_frac, mean_C_frac	h10
p3	0.8	1.27e-83	7.62e-83	***	mean_A_frac, mean_NONE_frac	h10
p3	0.8	4.41e-45	4.41e-45	***	mean_B_frac, mean_C_frac	h10
p3	0.8	1.29e-83	7.62e-83	***	mean_B_frac, mean_NONE_frac	h10
p3	0.8	5.18e-77	1.04e-76	***	mean_C_frac, mean_NONE_frac	h10
p1	0.9	1.27e-83	7.62e-83	***	mean_A_frac, mean_B_frac	h10
p1	0.9	1.27e-83	7.62e-83	***	mean_A_frac, mean_C_frac	h10
p1	0.9	1.27e-83	7.62e-83	***	mean_A_frac, mean_NONE_frac	h10
p1	0.9	2.66e-74	7.98e-74	***	mean_B_frac, mean_C_frac	h10
p1	0.9	0.000366	0.000366	***	mean_B_frac, mean_NONE_frac	h10
p1	0.9	4.02e-74	8.04e-74	***	mean_C_frac, mean_NONE_frac	h10
p2	0.9	1.27e-83	7.62e-83	***	mean_A_frac, mean_B_frac	h10
p2	0.9	1.27e-83	7.62e-83	***	mean_A_frac, mean_C_frac	h10
p2	0.9	1.27e-83	7.62e-83	***	mean_A_frac, mean_NONE_frac	h10
p2	0.9	2.68e-40	2.68e-40	***	mean_B_frac, mean_C_frac	h10
p2	0.9	1.61e-82	4.83e-82	***	mean_B_frac, mean_NONE_frac	h10
p2	0.9	1.08e-75	2.16e-75	***	mean_C_frac, mean_NONE_frac	h10
p3	0.9	1.27e-83	7.62e-83	***	mean_A_frac, mean_B_frac	h10
p3	0.9	1.27e-83	7.62e-83	***	mean_A_frac, mean_C_frac	h10
p3	0.9	1.27e-83	7.62e-83	***	mean_A_frac, mean_NONE_frac	h10
p3	0.9	1.74e-45	1.74e-45	***	mean_B_frac, mean_C_frac	h10
p3	0.9	1.3e-83	7.62e-83	***	mean_B_frac, mean_NONE_frac	h10
p3	0.9	2.43e-76	4.86e-76	***	mean_C_frac, mean_NONE_frac	h10
p1	1	1.27e-83	7.62e-83	***	mean_A_frac, mean_B_frac	h10
p1	1	1.27e-83	7.62e-83	***	mean_A_frac, mean_C_frac	h10
p1	1	1.27e-83	7.62e-83	***	mean_A_frac, mean_NONE_frac	h10
p1	1	2.1e-73	6.3e-73	***	mean_B_frac, mean_C_frac	h10
p1	1	0.000426	0.000426	***	mean_B_frac, mean_NONE_frac	h10
p1	1	6.03e-73	1.21e-72	***	mean_C_frac, mean_NONE_frac	h10
p2	1	1.27e-83	7.62e-83	***	mean_A_frac, mean_B_frac	h10
p2	1	1.27e-83	7.62e-83	***	mean_A_frac, mean_C_frac	h10
p2	1	1.27e-83	7.62e-83	***	mean_A_frac, mean_NONE_frac	h10
p2	1	8.93e-41	8.93e-41	***	mean_B_frac, mean_C_frac	h10
p2	1	1.79e-82	5.37e-82	***	mean_B_frac, mean_NONE_frac	h10
p2	1	6.82e-76	1.36e-75	***	mean_C_frac, mean_NONE_frac	h10
p3	1	1.27e-83	7.62e-83	***	mean_A_frac, mean_B_frac	h10
p3	1	1.27e-83	7.62e-83	***	mean_A_frac, mean_C_frac	h10
p3	1	1.27e-83	7.62e-83	***	mean_A_frac, mean_NONE_frac	h10
p3	1	7.61e-42	7.61e-42	***	mean_B_frac, mean_C_frac	h10
p3	1	1.73e-83	7.62e-83	***	mean_B_frac, mean_NONE_frac	h10
p3	1	8.47e-74	1.69e-73	***	mean_C_frac, mean_NONE_frac	h10
p1	1.1	1.27e-83	7.62e-83	***	mean_A_frac, mean_B_frac	h10
p1	1.1	1.27e-83	7.62e-83	***	mean_A_frac, mean_C_frac	h10
p1	1.1	1.27e-83	7.62e-83	***	mean_A_frac, mean_NONE_frac	h10
p1	1.1	4.66e-72	9.32e-72	***	mean_B_frac, mean_C_frac	h10
p1	1.1	0.025	0.025	*	mean_B_frac, mean_NONE_frac	h10
p1	1.1	2.53e-73	7.59e-73	***	mean_C_frac, mean_NONE_frac	h10
p2	1.1	1.27e-83	7.62e-83	***	mean_A_frac, mean_B_frac	h10
p2	1.1	1.27e-83	7.62e-83	***	mean_A_frac, mean_C_frac	h10
p2	1.1	1.27e-83	7.62e-83	***	mean_A_frac, mean_NONE_frac	h10
p2	1.1	2.27e-35	2.27e-35	***	mean_B_frac, mean_C_frac	h10
p2	1.1	1.87e-83	7.62e-83	***	mean_B_frac, mean_NONE_frac	h10
p2	1.1	1.23e-74	2.46e-74	***	mean_C_frac, mean_NONE_frac	h10
p3	1.1	1.27e-83	7.62e-83	***	mean_A_frac, mean_B_frac	h10
p3	1.1	1.27e-83	7.62e-83	***	mean_A_frac, mean_C_frac	h10
p3	1.1	1.27e-83	7.62e-83	***	mean_A_frac, mean_NONE_frac	h10
p3	1.1	4.38e-41	4.38e-41	***	mean_B_frac, mean_C_frac	h10
p3	1.1	2.92e-83	8.76e-83	***	mean_B_frac, mean_NONE_frac	h10
p3	1.1	1.69e-73	3.38e-73	***	mean_C_frac, mean_NONE_frac	h10
p1	1.2	1.27e-83	7.62e-83	***	mean_A_frac, mean_B_frac	h10
p1	1.2	1.27e-83	7.62e-83	***	mean_A_frac, mean_C_frac	h10
p1	1.2	1.27e-83	7.62e-83	***	mean_A_frac, mean_NONE_frac	h10
p1	1.2	2.11e-67	4.22e-67	***	mean_B_frac, mean_C_frac	h10
p1	1.2	0.000814	0.000814	***	mean_B_frac, mean_NONE_frac	h10
p1	1.2	3.86e-69	1.16e-68	***	mean_C_frac, mean_NONE_frac	h10
p2	1.2	1.27e-83	7.62e-83	***	mean_A_frac, mean_B_frac	h10
p2	1.2	1.27e-83	7.62e-83	***	mean_A_frac, mean_C_frac	h10
p2	1.2	1.27e-83	7.62e-83	***	mean_A_frac, mean_NONE_frac	h10
p2	1.2	4.15e-38	4.15e-38	***	mean_B_frac, mean_C_frac	h10
p2	1.2	4.54e-82	1.36e-81	***	mean_B_frac, mean_NONE_frac	h10
p2	1.2	1.34e-73	2.68e-73	***	mean_C_frac, mean_NONE_frac	h10
p3	1.2	1.27e-83	7.62e-83	***	mean_A_frac, mean_B_frac	h10
p3	1.2	1.27e-83	7.62e-83	***	mean_A_frac, mean_C_frac	h10
p3	1.2	1.27e-83	7.62e-83	***	mean_A_frac, mean_NONE_frac	h10
p3	1.2	3.15e-38	3.15e-38	***	mean_B_frac, mean_C_frac	h10
p3	1.2	1.04e-82	3.12e-82	***	mean_B_frac, mean_NONE_frac	h10
p3	1.2	1.55e-72	3.1e-72	***	mean_C_frac, mean_NONE_frac	h10
p1	1.3	1.27e-83	7.62e-83	***	mean_A_frac, mean_B_frac	h10
p1	1.3	1.27e-83	7.62e-83	***	mean_A_frac, mean_C_frac	h10
p1	1.3	1.27e-83	7.62e-83	***	mean_A_frac, mean_NONE_frac	h10
p1	1.3	2.49e-68	4.98e-68	***	mean_B_frac, mean_C_frac	h10
p1	1.3	0.019	0.019	*	mean_B_frac, mean_NONE_frac	h10
p1	1.3	4.01e-70	1.2e-69	***	mean_C_frac, mean_NONE_frac	h10
p2	1.3	1.27e-83	7.62e-83	***	mean_A_frac, mean_B_frac	h10
p2	1.3	1.27e-83	7.62e-83	***	mean_A_frac, mean_C_frac	h10
p2	1.3	1.27e-83	7.62e-83	***	mean_A_frac, mean_NONE_frac	h10
p2	1.3	2.56e-35	2.56e-35	***	mean_B_frac, mean_C_frac	h10
p2	1.3	1.92e-81	5.76e-81	***	mean_B_frac, mean_NONE_frac	h10
p2	1.3	1.19e-72	2.38e-72	***	mean_C_frac, mean_NONE_frac	h10
p3	1.3	1.27e-83	7.62e-83	***	mean_A_frac, mean_B_frac	h10
p3	1.3	1.33e-83	7.62e-83	***	mean_A_frac, mean_C_frac	h10
p3	1.3	1.27e-83	7.62e-83	***	mean_A_frac, mean_NONE_frac	h10
p3	1.3	3.75e-38	3.75e-38	***	mean_B_frac, mean_C_frac	h10
p3	1.3	6.07e-83	1.82e-82	***	mean_B_frac, mean_NONE_frac	h10
p3	1.3	8.29e-71	1.66e-70	***	mean_C_frac, mean_NONE_frac	h10

### Sheet: mixed
pop	tau	p	p.adj	p.adj.signif	groups	sheet_group
p1	0.7	1.27e-83	7.62e-83	***	mean_A_frac, mean_B_frac	h15
p1	0.7	1.27e-83	7.62e-83	***	mean_A_frac, mean_C_frac	h15
p1	0.7	1.27e-83	7.62e-83	***	mean_A_frac, mean_NONE_frac	h15
p1	0.7	7.05e-79	1.41e-78	***	mean_B_frac, mean_C_frac	h15
p1	0.7	1.28e-83	7.62e-83	***	mean_B_frac, mean_NONE_frac	h15
p1	0.7	0.000107	0.000107	***	mean_C_frac, mean_NONE_frac	h15
p2	0.7	1.27e-83	7.62e-83	***	mean_A_frac, mean_B_frac	h15
p2	0.7	1.27e-83	7.62e-83	***	mean_A_frac, mean_C_frac	h15
p2	0.7	1.27e-83	7.62e-83	***	mean_A_frac, mean_NONE_frac	h15
p2	0.7	4.99e-39	1.5e-38	***	mean_B_frac, mean_C_frac	h15
p2	0.7	4.96e-06	4.96e-06	***	mean_B_frac, mean_NONE_frac	h15
p2	0.7	5.36e-35	1.07e-34	***	mean_C_frac, mean_NONE_frac	h15
p3	0.7	1.27e-83	7.62e-83	***	mean_A_frac, mean_B_frac	h15
p3	0.7	1.27e-83	7.62e-83	***	mean_A_frac, mean_C_frac	h15
p3	0.7	1.27e-83	7.62e-83	***	mean_A_frac, mean_NONE_frac	h15
p3	0.7	7.09e-49	1.42e-48	***	mean_B_frac, mean_C_frac	h15
p3	0.7	0.067	0.067	ns	mean_B_frac, mean_NONE_frac	h15
p3	0.7	1.32e-50	3.96e-50	***	mean_C_frac, mean_NONE_frac	h15
p1	0.8	1.27e-83	7.62e-83	***	mean_A_frac, mean_B_frac	h15
p1	0.8	1.27e-83	7.62e-83	***	mean_A_frac, mean_C_frac	h15
p1	0.8	1.27e-83	7.62e-83	***	mean_A_frac, mean_NONE_frac	h15
p1	0.8	6.85e-78	1.37e-77	***	mean_B_frac, mean_C_frac	h15
p1	0.8	1.28e-83	7.62e-83	***	mean_B_frac, mean_NONE_frac	h15
p1	0.8	0.004	0.004	**	mean_C_frac, mean_NONE_frac	h15
p2	0.8	1.27e-83	7.62e-83	***	mean_A_frac, mean_B_frac	h15
p2	0.8	1.27e-83	7.62e-83	***	mean_A_frac, mean_C_frac	h15
p2	0.8	1.27e-83	7.62e-83	***	mean_A_frac, mean_NONE_frac	h15
p2	0.8	3.35e-38	1e-37	***	mean_B_frac, mean_C_frac	h15
p2	0.8	3.43e-08	3.43e-08	***	mean_B_frac, mean_NONE_frac	h15
p2	0.8	1.33e-34	2.66e-34	***	mean_C_frac, mean_NONE_frac	h15
p3	0.8	1.27e-83	7.62e-83	***	mean_A_frac, mean_B_frac	h15
p3	0.8	1.27e-83	7.62e-83	***	mean_A_frac, mean_C_frac	h15
p3	0.8	1.27e-83	7.62e-83	***	mean_A_frac, mean_NONE_frac	h15
p3	0.8	6.3e-48	1.71e-47	***	mean_B_frac, mean_C_frac	h15
p3	0.8	0.353	0.353	ns	mean_B_frac, mean_NONE_frac	h15
p3	0.8	5.71e-48	1.71e-47	***	mean_C_frac, mean_NONE_frac	h15
p1	0.9	1.27e-83	7.62e-83	***	mean_A_frac, mean_B_frac	h15
p1	0.9	1.27e-83	7.62e-83	***	mean_A_frac, mean_C_frac	h15
p1	0.9	1.27e-83	7.62e-83	***	mean_A_frac, mean_NONE_frac	h15
p1	0.9	6.58e-78	1.32e-77	***	mean_B_frac, mean_C_frac	h15
p1	0.9	1.31e-83	7.62e-83	***	mean_B_frac, mean_NONE_frac	h15
p1	0.9	0.001	0.001	***	mean_C_frac, mean_NONE_frac	h15
p2	0.9	1.27e-83	7.62e-83	***	mean_A_frac, mean_B_frac	h15
p2	0.9	1.27e-83	7.62e-83	***	mean_A_frac, mean_C_frac	h15
p2	0.9	1.27e-83	7.62e-83	***	mean_A_frac, mean_NONE_frac	h15
p2	0.9	1.91e-37	5.73e-37	***	mean_B_frac, mean_C_frac	h15
p2	0.9	6.7e-07	6.7e-07	***	mean_B_frac, mean_NONE_frac	h15
p2	0.9	9.84e-33	1.97e-32	***	mean_C_frac, mean_NONE_frac	h15
p3	0.9	1.27e-83	7.62e-83	***	mean_A_frac, mean_B_frac	h15
p3	0.9	1.27e-83	7.62e-83	***	mean_A_frac, mean_C_frac	h15
p3	0.9	1.27e-83	7.62e-83	***	mean_A_frac, mean_NONE_frac	h15
p3	0.9	2.24e-48	4.48e-48	***	mean_B_frac, mean_C_frac	h15
p3	0.9	0.116	0.116	ns	mean_B_frac, mean_NONE_frac	h15
p3	0.9	5.88e-50	1.76e-49	***	mean_C_frac, mean_NONE_frac	h15
p1	1	1.27e-83	7.62e-83	***	mean_A_frac, mean_B_frac	h15
p1	1	1.27e-83	7.62e-83	***	mean_A_frac, mean_C_frac	h15
p1	1	1.27e-83	7.62e-83	***	mean_A_frac, mean_NONE_frac	h15
p1	1	1.71e-76	3.42e-76	***	mean_B_frac, mean_C_frac	h15
p1	1	1.61e-83	7.62e-83	***	mean_B_frac, mean_NONE_frac	h15
p1	1	0.007	0.007	**	mean_C_frac, mean_NONE_frac	h15
p2	1	1.27e-83	7.62e-83	***	mean_A_frac, mean_B_frac	h15
p2	1	1.27e-83	7.62e-83	***	mean_A_frac, mean_C_frac	h15
p2	1	1.27e-83	7.62e-83	***	mean_A_frac, mean_NONE_frac	h15
p2	1	9.43e-41	2.83e-40	***	mean_B_frac, mean_C_frac	h15
p2	1	0.000111	0.000111	***	mean_B_frac, mean_NONE_frac	h15
p2	1	4.45e-37	8.9e-37	***	mean_C_frac, mean_NONE_frac	h15
p3	1	1.27e-83	7.62e-83	***	mean_A_frac, mean_B_frac	h15
p3	1	1.27e-83	7.62e-83	***	mean_A_frac, mean_C_frac	h15
p3	1	1.27e-83	7.62e-83	***	mean_A_frac, mean_NONE_frac	h15
p3	1	3.35e-47	1e-46	***	mean_B_frac, mean_C_frac	h15
p3	1	0.501	0.501	ns	mean_B_frac, mean_NONE_frac	h15
p3	1	5.87e-47	1.17e-46	***	mean_C_frac, mean_NONE_frac	h15
p1	1.1	1.27e-83	7.62e-83	***	mean_A_frac, mean_B_frac	h15
p1	1.1	1.27e-83	7.62e-83	***	mean_A_frac, mean_C_frac	h15
p1	1.1	1.27e-83	7.62e-83	***	mean_A_frac, mean_NONE_frac	h15
p1	1.1	1.65e-78	3.3e-78	***	mean_B_frac, mean_C_frac	h15
p1	1.1	1.71e-83	7.62e-83	***	mean_B_frac, mean_NONE_frac	h15
p1	1.1	0.000128	0.000128	***	mean_C_frac, mean_NONE_frac	h15
p2	1.1	1.27e-83	7.62e-83	***	mean_A_frac, mean_B_frac	h15
p2	1.1	1.27e-83	7.62e-83	***	mean_A_frac, mean_C_frac	h15
p2	1.1	1.27e-83	7.62e-83	***	mean_A_frac, mean_NONE_frac	h15
p2	1.1	3.5e-39	1.05e-38	***	mean_B_frac, mean_C_frac	h15
p2	1.1	0.000688	0.000688	***	mean_B_frac, mean_NONE_frac	h15
p2	1.1	2.49e-36	4.98e-36	***	mean_C_frac, mean_NONE_frac	h15
p3	1.1	1.27e-83	7.62e-83	***	mean_A_frac, mean_B_frac	h15
p3	1.1	1.27e-83	7.62e-83	***	mean_A_frac, mean_C_frac	h15
p3	1.1	1.27e-83	7.62e-83	***	mean_A_frac, mean_NONE_frac	h15
p3	1.1	5.38e-46	1.08e-45	***	mean_B_frac, mean_C_frac	h15
p3	1.1	0.002	0.002	**	mean_B_frac, mean_NONE_frac	h15
p3	1.1	1.32e-48	3.96e-48	***	mean_C_frac, mean_NONE_frac	h15
p1	1.2	1.27e-83	7.62e-83	***	mean_A_frac, mean_B_frac	h15
p1	1.2	1.27e-83	7.62e-83	***	mean_A_frac, mean_C_frac	h15
p1	1.2	1.27e-83	7.62e-83	***	mean_A_frac, mean_NONE_frac	h15
p1	1.2	3.72e-74	7.44e-74	***	mean_B_frac, mean_C_frac	h15
p1	1.2	1.78e-83	7.62e-83	***	mean_B_frac, mean_NONE_frac	h15
p1	1.2	0.000477	0.000477	***	mean_C_frac, mean_NONE_frac	h15
p2	1.2	1.27e-83	7.62e-83	***	mean_A_frac, mean_B_frac	h15
p2	1.2	1.27e-83	7.62e-83	***	mean_A_frac, mean_C_frac	h15
p2	1.2	1.27e-83	7.62e-83	***	mean_A_frac, mean_NONE_frac	h15
p2	1.2	5.38e-35	1.61e-34	***	mean_B_frac, mean_C_frac	h15
p2	1.2	0.000125	0.000125	***	mean_B_frac, mean_NONE_frac	h15
p2	1.2	3.95e-30	7.9e-30	***	mean_C_frac, mean_NONE_frac	h15
p3	1.2	1.27e-83	7.62e-83	***	mean_A_frac, mean_B_frac	h15
p3	1.2	1.27e-83	7.62e-83	***	mean_A_frac, mean_C_frac	h15
p3	1.2	1.27e-83	7.62e-83	***	mean_A_frac, mean_NONE_frac	h15
p3	1.2	1.78e-48	5.34e-48	***	mean_B_frac, mean_C_frac	h15
p3	1.2	0.757	0.757	ns	mean_B_frac, mean_NONE_frac	h15
p3	1.2	8.34e-48	1.67e-47	***	mean_C_frac, mean_NONE_frac	h15
p1	1.3	1.27e-83	7.62e-83	***	mean_A_frac, mean_B_frac	h15
p1	1.3	1.27e-83	7.62e-83	***	mean_A_frac, mean_C_frac	h15
p1	1.3	1.27e-83	7.62e-83	***	mean_A_frac, mean_NONE_frac	h15
p1	1.3	1.17e-72	2.34e-72	***	mean_B_frac, mean_C_frac	h15
p1	1.3	2.35e-83	7.62e-83	***	mean_B_frac, mean_NONE_frac	h15
p1	1.3	0.005	0.005	**	mean_C_frac, mean_NONE_frac	h15
p2	1.3	1.27e-83	7.62e-83	***	mean_A_frac, mean_B_frac	h15
p2	1.3	1.27e-83	7.62e-83	***	mean_A_frac, mean_C_frac	h15
p2	1.3	1.27e-83	7.62e-83	***	mean_A_frac, mean_NONE_frac	h15
p2	1.3	3.07e-35	9.21e-35	***	mean_B_frac, mean_C_frac	h15
p2	1.3	0.022	0.022	*	mean_B_frac, mean_NONE_frac	h15
p2	1.3	2e-33	4e-33	***	mean_C_frac, mean_NONE_frac	h15
p3	1.3	1.27e-83	7.62e-83	***	mean_A_frac, mean_B_frac	h15
p3	1.3	1.27e-83	7.62e-83	***	mean_A_frac, mean_C_frac	h15
p3	1.3	1.27e-83	7.62e-83	***	mean_A_frac, mean_NONE_frac	h15
p3	1.3	4.04e-47	8.08e-47	***	mean_B_frac, mean_C_frac	h15
p3	1.3	0.14	0.14	ns	mean_B_frac, mean_NONE_frac	h15
p3	1.3	8.84e-48	2.65e-47	***	mean_C_frac, mean_NONE_frac	h15
