## Supplementary material for "The Influence of Demographic History and Genetic Architecture on Complex Traits via Runs of Homozygosity": Table S3

### Sheet: Sheet 1
hXX	pop	tau	mean_change_A	mean_change_B	mean_change_C	se_change_A	se_change_B	se_change_C
h00	p1	1	2.81375	4.03391	4.25186	0.0133777	0.0254372	0.0372852
h00	p1	1.1	3.12131	4.4738	4.70921	0.0156734	0.0288614	0.0419218
h00	p1	1.2	3.44039	4.9076	5.15427	0.0185411	0.0325094	0.0467068
h00	p1	1.3	3.76158	5.32697	5.57977	0.0221482	0.0365149	0.0517494
h00	p1	0.7	2.04011	2.78076	2.89931	0.00861793	0.0160776	0.023945
h00	p1	0.8	2.26754	3.17647	3.33661	0.00993358	0.019021	0.028269
h00	p1	0.9	2.52679	3.59787	3.79104	0.0114989	0.0221588	0.0327347
h00	p2	1	2.17712	2.20891	3.11088	0.0119512	0.0198342	0.0484686
h00	p2	1.1	2.37422	2.52245	3.41712	0.0137313	0.0238651	0.0554771
h00	p2	1.2	2.58305	2.84613	3.71579	0.0160516	0.0283366	0.0625676
h00	p2	1.3	2.79942	3.17185	4.00133	0.0190295	0.0331727	0.0697216
h00	p2	0.7	1.68205	1.40594	2.21655	0.00842512	0.0112133	0.0288631
h00	p2	0.8	1.82975	1.64444	2.50295	0.00941341	0.0134665	0.03501
h00	p2	0.9	1.99499	1.9138	2.80369	0.0105578	0.016342	0.0416062
h00	p3	1	2.10444	1.89705	2.93439	0.0125366	0.0178672	0.0504901
h00	p3	1.1	2.29148	2.1801	3.2216	0.0141717	0.0213293	0.0575716
h00	p3	1.2	2.49057	2.47702	3.50296	0.0163564	0.0252861	0.0648173
h00	p3	1.3	2.69823	2.78083	3.77325	0.0192429	0.0296726	0.0721987
h00	p3	0.7	1.63557	1.18963	2.10384	0.0091468	0.0108283	0.0311096
h00	p3	0.8	1.77562	1.39772	2.36827	0.0101569	0.0126366	0.0371247
h00	p3	0.9	1.93202	1.63452	2.6476	0.0112541	0.0149629	0.0436377
h05	p1	1	0.833521	0.615279	0.282688	0.00991336	0.0241915	0.0345443
h05	p1	1.1	0.824435	0.503641	0.093371	0.0132327	0.0300761	0.0415206
h05	p1	1.2	0.808341	0.364294	-0.139645	0.0169961	0.0363297	0.0487795
h05	p1	1.3	0.784411	0.200581	-0.410465	0.0210141	0.0427898	0.0562006
h05	p1	0.7	0.838935	0.794398	0.589433	0.00428263	0.0108435	0.0172363
h05	p1	0.8	0.83859	0.75643	0.525693	0.00537068	0.0143667	0.0221683
h05	p1	0.9	0.837455	0.698586	0.425916	0.00724378	0.0188803	0.0280205
h05	p2	1	0.717886	0.107535	0.26491	0.0090828	0.0178595	0.0377061
h05	p2	1.1	0.718618	0.0614949	0.0532274	0.011842	0.0228273	0.0445503
h05	p2	1.2	0.717077	-0.000901169	-0.204747	0.0150973	0.0282259	0.0517423
h05	p2	1.3	0.711879	-0.0790757	-0.503008	0.018656	0.0338314	0.0591658
h05	p2	0.7	0.718291	0.172166	0.619981	0.00498557	0.00814974	0.0209149
h05	p2	0.8	0.71657	0.158868	0.54369	0.00568987	0.0103387	0.0256961
h05	p2	0.9	0.716679	0.138783	0.427661	0.00700822	0.0136069	0.03136
h05	p3	1	0.677764	0.0096393	0.246804	0.00823237	0.0167275	0.0389497
h05	p3	1.1	0.67106	-0.0209779	0.0375591	0.0107329	0.0217315	0.0458965
h05	p3	1.2	0.661307	-0.0649171	-0.218024	0.0137332	0.0271726	0.0532033
h05	p3	1.3	0.647591	-0.122488	-0.514103	0.0170453	0.0327927	0.0607404
h05	p3	0.7	0.691951	0.0504469	0.597279	0.0047712	0.00726485	0.0220992
h05	p3	0.8	0.6872	0.0415253	0.521701	0.00531558	0.00929945	0.0268479
h05	p3	0.9	0.682723	0.0292076	0.407329	0.00641057	0.0124852	0.0325325
h10	p1	1	0.747278	0.416705	-0.172029	0.0138148	0.0328781	0.0385551
h10	p1	1.1	0.744416	0.288869	-0.41974	0.0181114	0.0403066	0.0457523
h10	p1	1.2	0.726342	0.124976	-0.715915	0.0227669	0.0480082	0.0532584
h10	p1	1.3	0.69321	-0.0701162	-1.05305	0.02759	0.0558353	0.0609731
h10	p1	0.7	0.700574	0.596997	0.267083	0.00540325	0.0145728	0.020094
h10	p1	0.8	0.719931	0.564513	0.167204	0.00728159	0.0197274	0.0255796
h10	p1	0.9	0.737438	0.507262	0.0231565	0.0101249	0.0259291	0.0317855
h10	p2	1	0.614394	-0.0439413	-0.132368	0.0122318	0.0227272	0.0397891
h10	p2	1.1	0.628169	-0.0907196	-0.390377	0.015997	0.0286401	0.0465447
h10	p2	1.2	0.631859	-0.161175	-0.698032	0.020218	0.0348981	0.0536124
h10	p2	1.3	0.624293	-0.254106	-1.04823	0.0246992	0.0413104	0.060902
h10	p2	0.7	0.55286	-0.0082684	0.333205	0.00560107	0.00965865	0.0225831
h10	p2	0.8	0.571889	-0.00935582	0.225282	0.00693917	0.0129843	0.0276683
h10	p2	0.9	0.593973	-0.0187192	0.0723416	0.00915193	0.0174144	0.033454
h10	p3	1	0.569626	-0.116667	-0.0737847	0.0110965	0.0206741	0.0469091
h10	p3	1.1	0.579513	-0.147687	-0.327191	0.0146444	0.0262332	0.0544823
h10	p3	1.2	0.580678	-0.200311	-0.631126	0.0187411	0.032105	0.0623019
h10	p3	1.3	0.571977	-0.273661	-0.97825	0.0231887	0.0380851	0.0702798
h10	p3	0.7	0.523199	-0.113136	0.370695	0.0053101	0.00880436	0.0268859
h10	p3	0.8	0.537254	-0.106222	0.271015	0.00639195	0.0116796	0.0329587
h10	p3	0.9	0.554089	-0.104832	0.12516	0.00830237	0.0157144	0.0396902
h15	p1	1	0.954727	1.01536	0.776339	0.0105326	0.0294215	0.0414349
h15	p1	1.1	0.953138	0.969173	0.673661	0.0138153	0.0357208	0.0490405
h15	p1	1.2	0.94099	0.891251	0.527445	0.0175285	0.0421694	0.056814
h15	p1	1.3	0.91809	0.784285	0.342452	0.021498	0.0486406	0.0646632
h15	p1	0.7	0.920357	0.997738	0.843649	0.00474993	0.0136491	0.0211931
h15	p1	0.8	0.934984	1.02195	0.853974	0.00594314	0.0181154	0.0273028
h15	p1	0.9	0.947608	1.03097	0.834822	0.0078661	0.0234666	0.034129
h15	p2	1	0.78188	0.253753	0.480372	0.00966537	0.0190117	0.0410592
h15	p2	1.1	0.779238	0.221106	0.306802	0.0125823	0.0241758	0.0480498
h15	p2	1.2	0.771005	0.168293	0.0863892	0.0160554	0.029782	0.0553461
h15	p2	1.3	0.75671	0.0961152	-0.175399	0.0198884	0.035602	0.0628473
h15	p2	0.7	0.77168	0.263409	0.730099	0.00520047	0.0086816	0.023466
h15	p2	0.8	0.776327	0.269525	0.685958	0.00603104	0.0110943	0.0285789
h15	p2	0.9	0.780291	0.268288	0.605532	0.00746992	0.0145677	0.0345104
h15	p3	1	0.756917	0.13709	0.51745	0.00867977	0.0153602	0.043671
h15	p3	1.1	0.753322	0.111456	0.355362	0.0111291	0.019685	0.0513158
h15	p3	1.2	0.745433	0.0699178	0.147172	0.0140794	0.0244559	0.0592539
h15	p3	1.3	0.732899	0.0130193	-0.101748	0.017362	0.0294495	0.0673761
h15	p3	0.7	0.752861	0.144423	0.737871	0.00499558	0.00740038	0.0242607
h15	p3	0.8	0.755423	0.149379	0.702452	0.00569242	0.00908783	0.0299202
h15	p3	0.9	0.757177	0.148473	0.631893	0.00686628	0.011752	0.0364716
