## Supplementary material for "The Influence of Demographic History and Genetic Architecture on Complex Traits via Runs of Homozygosity": Table S4

### Sheet: Sheet 1
hXX	pop	tau	mean_change_A	mean_change_B	mean_change_C	se_change_A	se_change_B	se_change_C
h00	p1	0.7	1.09154	0.427836	0.213569	0.00201226	0.00299833	0.00613348
h00	p1	0.8	1.09204	0.425817	0.213263	0.00217339	0.00312679	0.00653308
h00	p1	0.9	1.09175	0.427679	0.216634	0.00232717	0.00338939	0.00668962
h00	p1	1	1.09639	0.43175	0.216287	0.0023314	0.00363704	0.00662366
h00	p1	1.1	1.096	0.426232	0.210371	0.00246038	0.0040122	0.00688679
h00	p1	1.2	1.0863	0.425317	0.217059	0.00278821	0.00404932	0.00721385
h00	p1	1.3	1.09236	0.428996	0.213187	0.00281773	0.00423539	0.00719493
h00	p2	0.7	0.971782	0.233021	-0.0107385	0.00221236	0.00274576	0.0128866
h00	p2	0.8	0.97015	0.232122	-0.00552898	0.00233015	0.00294861	0.0128716
h00	p2	0.9	0.972272	0.237499	-0.00550549	0.00246806	0.00311547	0.0130372
h00	p2	1	0.97106	0.23315	-0.00219782	0.00248545	0.00298213	0.0131719
h00	p2	1.1	0.974394	0.237259	0.000531764	0.00271389	0.00349104	0.0133844
h00	p2	1.2	0.973033	0.236117	-0.00771762	0.00293231	0.0038289	0.0139902
h00	p2	1.3	0.972431	0.231261	-0.0142274	0.00312887	0.00411331	0.0137997
h00	p3	0.7	0.947148	0.210985	-0.0836952	0.00220636	0.00283704	0.0136823
h00	p3	0.8	0.95031	0.211218	-0.0928406	0.00238196	0.00293617	0.0144254
h00	p3	0.9	0.953625	0.2096	-0.0861238	0.00236475	0.00312612	0.0145661
h00	p3	1	0.950011	0.211014	-0.0863629	0.00252004	0.00326118	0.0149943
h00	p3	1.1	0.94925	0.210342	-0.102421	0.00280506	0.00324178	0.0147006
h00	p3	1.2	0.951744	0.215467	-0.0943293	0.00296584	0.00371073	0.0159061
h00	p3	1.3	0.955135	0.213508	-0.0791961	0.00304026	0.00391714	0.0157235
h05	p1	0.7	0.868432	0.199772	0.00354171	0.00185084	0.00325679	0.00633896
h05	p1	0.8	0.865517	0.201795	-0.00111069	0.00188695	0.0035314	0.00659329
h05	p1	0.9	0.864492	0.201515	0.00355458	0.00205819	0.00352641	0.0067535
h05	p1	1	0.869847	0.200484	-0.00548116	0.00202363	0.00387274	0.00680761
h05	p1	1.1	0.867363	0.202433	-0.00632491	0.00213164	0.00394155	0.00709008
h05	p1	1.2	0.865848	0.198478	-0.00508714	0.00248212	0.00427965	0.00711274
h05	p1	1.3	0.871389	0.198487	-0.00368482	0.00257637	0.00447553	0.00748857
h05	p2	0.7	0.75161	0.00774263	-0.1786	0.00193741	0.00269217	0.0131918
h05	p2	0.8	0.749845	0.0134065	-0.167735	0.00199646	0.00286345	0.0132362
h05	p2	0.9	0.749645	0.00977963	-0.175692	0.00218237	0.00299704	0.0135234
h05	p2	1	0.749026	0.0118559	-0.176528	0.00228589	0.00333467	0.0138954
h05	p2	1.1	0.751665	0.00946633	-0.174549	0.00241067	0.00341894	0.0136664
h05	p2	1.2	0.74989	0.00734379	-0.177944	0.00267979	0.00363659	0.0139234
h05	p2	1.3	0.749988	0.0100004	-0.168655	0.00276382	0.00398061	0.0135557
h05	p3	0.7	0.731187	-0.00480604	-0.24714	0.00200269	0.00261009	0.0147714
h05	p3	0.8	0.734396	-0.00688923	-0.247435	0.00211664	0.00278569	0.0148558
h05	p3	0.9	0.735644	-0.00648288	-0.244166	0.00220229	0.00289846	0.0154739
h05	p3	1	0.732903	-0.00265411	-0.258375	0.0023697	0.00325903	0.0153164
h05	p3	1.1	0.734059	-0.00607571	-0.246804	0.00239626	0.00309951	0.0153132
h05	p3	1.2	0.732867	-0.00838497	-0.258013	0.00268307	0.00354266	0.0163764
h05	p3	1.3	0.733202	-0.00471117	-0.25129	0.00281908	0.00369474	0.0158137
h10	p1	0.7	0.690728	0.0160482	-0.197033	0.00173493	0.00306822	0.00643429
h10	p1	0.8	0.693162	0.018319	-0.194955	0.00184077	0.00333857	0.00658525
h10	p1	0.9	0.689865	0.0133252	-0.201794	0.00196634	0.00362617	0.0067966
h10	p1	1	0.691601	0.0144729	-0.200076	0.00215679	0.00361309	0.00684851
h10	p1	1.1	0.687525	0.012573	-0.204083	0.00210936	0.00406555	0.00701182
h10	p1	1.2	0.690182	0.0177109	-0.199203	0.00235654	0.00427636	0.00755187
h10	p1	1.3	0.692453	0.0160095	-0.207157	0.00250424	0.00463359	0.00764682
h10	p2	0.7	0.578727	-0.169932	-0.365947	0.00194974	0.00284268	0.0120542
h10	p2	0.8	0.577516	-0.170626	-0.360391	0.00204706	0.003139	0.0118604
h10	p2	0.9	0.576965	-0.166471	-0.365637	0.00212272	0.00344365	0.0123855
h10	p2	1	0.576993	-0.168753	-0.373285	0.00216404	0.00355966	0.0124546
h10	p2	1.1	0.57529	-0.175392	-0.366786	0.00240893	0.00345736	0.0127866
h10	p2	1.2	0.574321	-0.172366	-0.376217	0.00247813	0.00371986	0.0131485
h10	p2	1.3	0.578065	-0.168657	-0.372456	0.00275511	0.00393117	0.0135168
h10	p3	0.7	0.564634	-0.182302	-0.410243	0.00200569	0.00274155	0.0136572
h10	p3	0.8	0.563625	-0.18252	-0.424385	0.00202745	0.00272188	0.0135996
h10	p3	0.9	0.561362	-0.182652	-0.438826	0.00213104	0.00306189	0.0143086
h10	p3	1	0.563278	-0.180212	-0.429389	0.0023252	0.00319347	0.0149739
h10	p3	1.1	0.561831	-0.18311	-0.431177	0.00254403	0.00340344	0.0150776
h10	p3	1.2	0.563007	-0.184783	-0.426037	0.00262614	0.00355638	0.0151462
h10	p3	1.3	0.559277	-0.186192	-0.423689	0.00290552	0.00368051	0.0156362
h15	p1	0.7	0.87354	0.200011	-0.0247421	0.00181904	0.00313795	0.00628122
h15	p1	0.8	0.872359	0.19963	-0.0190839	0.00178325	0.00332166	0.00652301
h15	p1	0.9	0.869692	0.204287	-0.0232796	0.00197216	0.00358115	0.00662097
h15	p1	1	0.87163	0.202252	-0.0212471	0.00205102	0.00377133	0.00672426
h15	p1	1.1	0.874063	0.19627	-0.0289317	0.00224413	0.00386208	0.00665602
h15	p1	1.2	0.870095	0.204992	-0.0237423	0.00231771	0.0040223	0.00677195
h15	p1	1.3	0.873681	0.203643	-0.0215604	0.00259499	0.00449033	0.00724206
h15	p2	0.7	0.756192	0.0136931	-0.185301	0.00199591	0.00278827	0.012468
h15	p2	0.8	0.755719	0.0175891	-0.186127	0.00197131	0.0028822	0.012638
h15	p2	0.9	0.756592	0.0179069	-0.183976	0.00223586	0.00316628	0.0128909
h15	p2	1	0.754178	0.0141735	-0.192654	0.00236326	0.00330359	0.0125262
h15	p2	1.1	0.753772	0.0144846	-0.200806	0.00247006	0.00350244	0.0133162
h15	p2	1.2	0.752449	0.0176574	-0.176172	0.00265638	0.00386415	0.0131247
h15	p2	1.3	0.754962	0.0138322	-0.196176	0.00275383	0.00404645	0.0137894
h15	p3	0.7	0.740955	-0.00391366	-0.266779	0.00202398	0.00255074	0.0143101
h15	p3	0.8	0.73802	-0.000206758	-0.276952	0.00212843	0.00279859	0.0151203
h15	p3	0.9	0.738574	-0.00414686	-0.281286	0.00214213	0.00299269	0.0150924
h15	p3	1	0.741735	-0.000464543	-0.279469	0.00247229	0.0029487	0.0154988
h15	p3	1.1	0.741825	-0.00785922	-0.279416	0.00247132	0.00321908	0.0149622
h15	p3	1.2	0.739827	0.00181468	-0.287521	0.00261721	0.0033897	0.0158199
h15	p3	1.3	0.744378	-0.00410282	-0.297186	0.00291593	0.00362275	0.0162132
