## Supplementary material for "The Influence of Demographic History and Genetic Architecture on Complex Traits via Runs of Homozygosity": Table S5

### Sheet: Sheet 1
Pop	Tau	Short.ROH.mean	Medium.ROH.mean	Long.ROH.mean	Non.ROH.mean	Short.ROH.standard.error	Medium.ROH.standard.error	Long.ROH.standard.error	Non.ROH.standard.error	hXX
African	0.7	0.217822	0.0381812	0.0139879	0.730009	0.001136	0.0002948	0.0001722	0.0012942	h00
African	0.8	0.231718	0.0419595	0.015383	0.710939	0.001247	0.000329	0.0001912	0.0014134	h00
African	0.9	0.244805	0.0453282	0.0165897	0.693277	0.0013478	0.0003587	0.0002071	0.0015183	h00
African	1	0.256866	0.0482698	0.0176156	0.677249	0.0014378	0.0003844	0.0002203	0.0016098	h00
African	1.1	0.267817	0.0508094	0.0184814	0.662892	0.0015176	0.0004066	0.0002313	0.0016893	h00
African	1.2	0.277665	0.0529902	0.0192109	0.650134	0.001588	0.0004259	0.0002406	0.0017582	h00
African	1.3	0.286467	0.0548602	0.0198266	0.638846	0.0016502	0.0004428	0.0002484	0.0018184	h00
European	0.7	0.330683	0.0615109	0.0062301	0.601576	0.0015893	0.0004327	0.000115	0.0017561	h00
European	0.8	0.346194	0.0655702	0.0067466	0.581489	0.0017359	0.0004818	0.0001299	0.0019156	h00
European	0.9	0.361028	0.0693677	0.0072095	0.562395	0.0018763	0.000528	0.0001435	0.0020642	h00
European	1	0.374899	0.0728345	0.0076157	0.544651	0.002008	0.0005705	0.0001557	0.0022	h00
European	1.1	0.387645	0.0759463	0.0079673	0.528442	0.0021298	0.0006089	0.0001663	0.0023226	h00
European	1.2	0.399209	0.0787083	0.0082696	0.513813	0.0022409	0.0006435	0.0001755	0.0024323	h00
European	1.3	0.409607	0.0811423	0.0085286	0.500722	0.0023414	0.0006744	0.0001833	0.00253	h00
East Asian	0.7	0.349923	0.0764356	0.005481	0.56816	0.0017496	0.000545	0.0001218	0.0019693	h00
East Asian	0.8	0.365103	0.0808062	0.0059157	0.548175	0.0019067	0.0006018	0.0001382	0.0021396	h00
East Asian	0.9	0.379593	0.0849048	0.0063059	0.529197	0.0020525	0.0006561	0.0001537	0.0022947	h00
East Asian	1	0.393115	0.0886563	0.0066488	0.51158	0.0021853	0.0007068	0.0001682	0.0024334	h00
East Asian	1.1	0.405518	0.0920325	0.0069468	0.495502	0.002305	0.0007533	0.0001816	0.0025559	h00
East Asian	1.2	0.416751	0.0950367	0.0072042	0.481008	0.002412	0.0007956	0.0001938	0.0026636	h00
East Asian	1.3	0.426833	0.0976908	0.0074261	0.468051	0.0025075	0.0008338	0.0002049	0.0027579	h00
African	0.7	0.100874	0.0108618	0.003505	0.88476	0.0003573	8.23e-05	4.63e-05	0.0003579	h05
African	0.8	0.100702	0.0107062	0.0034393	0.885153	0.0003781	9.03e-05	5e-05	0.0003799	h05
African	0.9	0.100538	0.0105419	0.003367	0.885553	0.0004005	9.85e-05	5.36e-05	0.0004035	h05
African	1	0.100377	0.0103744	0.0032923	0.885957	0.0004234	0.0001065	5.69e-05	0.0004275	h05
African	1.1	0.100212	0.0102086	0.0032185	0.88636	0.0004457	0.0001138	5.99e-05	0.0004507	h05
African	1.2	0.100044	0.0100484	0.0031476	0.88676	0.000467	0.0001204	6.26e-05	0.0004727	h05
African	1.3	0.0998722	0.0098965	0.003081	0.88715	0.0004867	0.0001263	6.5e-05	0.0004931	h05
European	0.7	0.185456	0.0294971	0.0023724	0.782674	0.0007397	0.0002161	4.93e-05	0.0007646	h05
European	0.8	0.184447	0.029229	0.0023357	0.783988	0.0007701	0.0002285	5.21e-05	0.0008007	h05
European	0.9	0.183395	0.0289465	0.0022954	0.785363	0.0008003	0.0002409	5.49e-05	0.0008365	h05
European	1	0.182325	0.0286556	0.0022536	0.786765	0.0008304	0.0002529	5.77e-05	0.0008715	h05
European	1.1	0.18126	0.0283629	0.0022122	0.788165	0.0008601	0.0002638	6.05e-05	0.0009053	h05
European	1.2	0.180218	0.0280743	0.0021724	0.789535	0.0008887	0.0002737	6.3e-05	0.0009373	h05
European	1.3	0.179211	0.0277948	0.0021349	0.790859	0.0009159	0.0002824	6.54e-05	0.0009671	h05
East Asian	0.7	0.202173	0.039452	0.0021738	0.756201	0.0007696	0.0002581	4.84e-05	0.0008027	h05
East Asian	0.8	0.201054	0.039092	0.0021367	0.757717	0.0008009	0.0002691	5.02e-05	0.0008391	h05
East Asian	0.9	0.199878	0.0387139	0.0020961	0.759312	0.0008317	0.0002802	5.2e-05	0.0008753	h05
East Asian	1	0.198662	0.0383248	0.0020543	0.760959	0.0008624	0.0002911	5.38e-05	0.0009113	h05
East Asian	1.1	0.19743	0.0379332	0.0020131	0.762624	0.0008926	0.0003014	5.55e-05	0.0009466	h05
East Asian	1.2	0.196202	0.0375474	0.0019737	0.764277	0.000922	0.0003111	5.71e-05	0.0009808	h05
East Asian	1.3	0.194998	0.0371742	0.001937	0.765891	0.0009501	0.0003199	5.86e-05	0.0010132	h05
African	0.7	0.0881907	0.0088099	0.0026767	0.900323	0.0003408	7.85e-05	4.17e-05	0.0003504	h10
African	0.8	0.0887003	0.0087472	0.0026301	0.899922	0.0003628	8.74e-05	4.52e-05	0.000374	h10
African	0.9	0.0891956	0.0086825	0.0025866	0.899535	0.0003849	9.59e-05	4.85e-05	0.0003976	h10
African	1	0.0896559	0.0086166	0.0025467	0.899181	0.0004066	0.0001037	5.17e-05	0.0004205	h10
African	1.1	0.0900716	0.008551	0.0025105	0.898867	0.0004273	0.0001107	5.46e-05	0.0004423	h10
African	1.2	0.09044	0.0084873	0.0024778	0.898595	0.000447	0.0001169	5.72e-05	0.0004628	h10
African	1.3	0.0907623	0.0084271	0.0024485	0.898362	0.0004653	0.0001223	5.95e-05	0.0004818	h10
European	0.7	0.161044	0.0250678	0.0019945	0.811894	0.0006902	0.0001852	5.73e-05	0.0007196	h10
European	0.8	0.161168	0.0249643	0.0019649	0.811902	0.0007258	0.0001974	5.91e-05	0.0007569	h10
European	0.9	0.16131	0.02486	0.0019358	0.811894	0.0007623	0.0002095	6.05e-05	0.0007946	h10
European	1	0.161437	0.0247547	0.0019078	0.811901	0.0007987	0.0002211	6.16e-05	0.000832	h10
European	1.1	0.161536	0.0246497	0.0018817	0.811932	0.0008344	0.000232	6.26e-05	0.0008684	h10
European	1.2	0.161605	0.0245467	0.0018576	0.811991	0.0008688	0.000242	6.34e-05	0.0009034	h10
European	1.3	0.161644	0.0244475	0.0018358	0.812073	0.0009014	0.0002512	6.42e-05	0.0009365	h10
East Asian	0.7	0.176335	0.0342577	0.0018494	0.787558	0.0007293	0.0002536	4.85e-05	0.0007632	h10
East Asian	0.8	0.176155	0.0341675	0.0018263	0.787851	0.0007616	0.0002717	5.04e-05	0.0007973	h10
East Asian	0.9	0.176005	0.0340731	0.0018036	0.788118	0.0007952	0.0002896	5.23e-05	0.0008328	h10
East Asian	1	0.175857	0.0339744	0.0017819	0.788387	0.0008297	0.0003069	5.42e-05	0.0008691	h10
East Asian	1.1	0.175698	0.0338733	0.0017616	0.788667	0.0008642	0.0003233	5.6e-05	0.0009054	h10
East Asian	1.2	0.175527	0.0337728	0.0017427	0.788958	0.0008979	0.0003387	5.78e-05	0.0009409	h10
East Asian	1.3	0.175345	0.0336754	0.0017255	0.789254	0.0009303	0.0003529	5.94e-05	0.000975	h10
African	0.7	0.106846	0.0122627	0.0041161	0.876775	0.0003972	0.0001069	5.64e-05	0.0004056	h15
African	0.8	0.107342	0.0123307	0.0041509	0.876176	0.000423	0.0001182	6.22e-05	0.0004339	h15
African	0.9	0.107753	0.0123596	0.0041647	0.875723	0.00045	0.0001288	6.74e-05	0.0004634	h15
African	1	0.108068	0.0123538	0.0041604	0.875418	0.0004767	0.0001384	7.19e-05	0.0004925	h15
African	1.1	0.10829	0.0123208	0.0041425	0.875247	0.0005022	0.0001469	7.57e-05	0.0005201	h15
African	1.2	0.10843	0.0122685	0.0041152	0.875186	0.0005259	0.0001542	7.88e-05	0.0005455	h15
African	1.3	0.108501	0.0122037	0.0040822	0.875213	0.0005475	0.0001605	8.14e-05	0.0005685	h15
European	0.7	0.191931	0.0313459	0.0026844	0.774038	0.0007715	0.0002505	6.01e-05	0.000806	h15
European	0.8	0.191738	0.0313436	0.0026797	0.774239	0.0008143	0.0002719	6.6e-05	0.0008547	h15
European	0.9	0.191431	0.0312953	0.0026664	0.774608	0.000857	0.000293	7.17e-05	0.000904	h15
European	1	0.191015	0.0312053	0.0026465	0.775133	0.0008987	0.0003131	7.69e-05	0.0009525	h15
European	1.1	0.190503	0.0310817	0.0026224	0.775792	0.0009389	0.0003318	8.16e-05	0.000999	h15
European	1.2	0.189918	0.0309331	0.0025959	0.776553	0.0009768	0.0003488	8.57e-05	0.0010429	h15
European	1.3	0.18928	0.0307681	0.0025685	0.777383	0.0010122	0.0003641	8.93e-05	0.0010835	h15
East Asian	0.7	0.210701	0.0422382	0.0024779	0.744583	0.0007947	0.0002765	5.72e-05	0.0008336	h15
East Asian	0.8	0.210341	0.0422065	0.0024816	0.744971	0.000845	0.0002919	6.09e-05	0.0008895	h15
East Asian	0.9	0.209843	0.0421166	0.0024762	0.745564	0.0008948	0.0003077	6.41e-05	0.0009455	h15
East Asian	1	0.209221	0.0419749	0.0024636	0.74634	0.000943	0.0003233	6.7e-05	0.0009999	h15
East Asian	1.1	0.208498	0.0417919	0.0024463	0.747264	0.0009887	0.0003385	6.94e-05	0.0010516	h15
East Asian	1.2	0.207698	0.0415789	0.0024263	0.748297	0.0010313	0.0003527	7.14e-05	0.0010996	h15
East Asian	1.3	0.206847	0.0413469	0.002405	0.749401	0.0010704	0.0003659	7.31e-05	0.0011435	h15
