## Supplementary material for "The Influence of Demographic History and Genetic Architecture on Complex Traits via Runs of Homozygosity": Table S6

### Sheet: Sheet 1
Pop	Tau	Short.ROH.mean	Medium.ROH.mean	Long.ROH.mean	Non.ROH.mean	Short.ROH.standard.error	Medium.ROH.standard.error	Long.ROH.standard.error	Non.ROH.standard.error	hXX
African	0.7	0.126387	0.0139458	0.0044973	0.85517	0.000213	4.13e-05	3.65e-05	0.0002223	h00
African	0.8	0.126452	0.0139174	0.0044952	0.855136	0.0002373	4.4e-05	3.64e-05	0.0002482	h00
African	0.9	0.126413	0.0139474	0.0045093	0.85513	0.0002546	4.59e-05	3.66e-05	0.0002629	h00
African	1	0.126887	0.0139913	0.0045157	0.854605	0.0002554	4.87e-05	3.87e-05	0.0002687	h00
African	1.1	0.126852	0.0139194	0.0044774	0.854751	0.0002683	5.29e-05	3.76e-05	0.000283	h00
African	1.2	0.1258	0.0139449	0.0045188	0.855736	0.0003038	5.44e-05	3.84e-05	0.0003139	h00
African	1.3	0.126442	0.0139323	0.0045103	0.855115	0.0003061	5.76e-05	3.85e-05	0.0003211	h00
European	0.7	0.225326	0.0359758	0.0029174	0.735781	0.0004152	0.0001047	2.71e-05	0.0004508	h00
European	0.8	0.225032	0.0359584	0.0029402	0.73607	0.0004289	0.0001077	2.94e-05	0.000468	h00
European	0.9	0.225351	0.0361357	0.0029431	0.73557	0.0004495	0.000114	3.07e-05	0.0004798	h00
European	1	0.225161	0.0359802	0.0029503	0.735908	0.0004512	0.0001109	3.03e-05	0.0004719	h00
European	1.1	0.225697	0.0361357	0.002949	0.735218	0.000496	0.0001305	2.93e-05	0.0005217	h00
European	1.2	0.225462	0.0361194	0.0029277	0.735491	0.0005245	0.0001361	3.1e-05	0.0005643	h00
European	1.3	0.225381	0.0359053	0.0029198	0.735794	0.0005496	0.0001425	3.05e-05	0.0005897	h00
East Asian	0.7	0.244515	0.0480079	0.0027148	0.704763	0.0004345	0.0001374	2.77e-05	0.0004694	h00
East Asian	0.8	0.245088	0.0479896	0.0026858	0.704236	0.0004477	0.0001456	2.91e-05	0.0004827	h00
East Asian	0.9	0.245694	0.0478922	0.0027136	0.7037	0.0004549	0.0001536	3.15e-05	0.0004944	h00
East Asian	1	0.244993	0.0480062	0.0027076	0.704293	0.000467	0.0001542	3.13e-05	0.000509	h00
East Asian	1.1	0.244897	0.0479591	0.002672	0.704472	0.0005235	0.0001565	3.28e-05	0.0005438	h00
East Asian	1.2	0.245264	0.0482015	0.0026959	0.703839	0.0005515	0.000177	3.29e-05	0.000584	h00
East Asian	1.3	0.245868	0.048055	0.0027435	0.703333	0.0005643	0.0001807	3.48e-05	0.0006047	h00
African	0.7	0.104105	0.0114386	0.0037095	0.880747	0.0001685	3.73e-05	2.82e-05	0.0001697	h05
African	0.8	0.103831	0.0114842	0.003699	0.880986	0.0001709	4.01e-05	2.92e-05	0.0001715	h05
African	0.9	0.103734	0.0114736	0.0037164	0.881076	0.0001861	3.9e-05	3.02e-05	0.0001901	h05
African	1	0.104225	0.0114592	0.0036843	0.880631	0.0001869	4.47e-05	3e-05	0.0001892	h05
African	1.1	0.103985	0.0115045	0.0036761	0.880835	0.0001967	4.35e-05	2.99e-05	0.0001973	h05
African	1.2	0.103876	0.0114473	0.0036895	0.880987	0.0002313	4.68e-05	3.02e-05	0.0002314	h05
African	1.3	0.104379	0.0114262	0.003683	0.880512	0.0002421	4.89e-05	3.12e-05	0.0002441	h05
European	0.7	0.191353	0.0305603	0.0025013	0.775585	0.0003249	9.04e-05	2.42e-05	0.0003394	h05
European	0.8	0.191029	0.0307468	0.0025349	0.775689	0.0003289	9.72e-05	2.59e-05	0.0003477	h05
European	0.9	0.191041	0.0306507	0.0025163	0.775792	0.0003635	9.97e-05	2.57e-05	0.0003773	h05
European	1	0.190936	0.0307267	0.002526	0.775811	0.0003824	0.0001106	2.63e-05	0.0003926	h05
European	1.1	0.191348	0.0306472	0.002517	0.775488	0.0003923	0.0001177	2.66e-05	0.0004086	h05
European	1.2	0.191085	0.0305953	0.0025114	0.775809	0.0004163	0.0001175	2.59e-05	0.0004245	h05
European	1.3	0.191085	0.0306923	0.0025323	0.775691	0.0004461	0.0001288	2.83e-05	0.0004649	h05
East Asian	0.7	0.208942	0.0413582	0.0023127	0.747388	0.0003561	0.0001168	2.3e-05	0.0003745	h05
East Asian	0.8	0.209498	0.0412563	0.0023072	0.746938	0.0003845	0.0001171	2.29e-05	0.0003999	h05
East Asian	0.9	0.209683	0.0412791	0.0023218	0.746716	0.0003831	0.0001264	2.57e-05	0.0004056	h05
East Asian	1	0.209212	0.0414476	0.0023017	0.747038	0.000419	0.0001396	2.57e-05	0.000444	h05
East Asian	1.1	0.209419	0.0413009	0.0023314	0.746949	0.0004197	0.0001323	3.15e-05	0.0004366	h05
East Asian	1.2	0.209256	0.0412436	0.0023207	0.74718	0.0004669	0.0001465	2.88e-05	0.0004869	h05
East Asian	1.3	0.209281	0.0414163	0.0023198	0.746983	0.0004872	0.000154	2.7e-05	0.0005049	h05
African	0.7	0.0890861	0.0096996	0.0031166	0.898098	0.0001378	3.08e-05	2.44e-05	0.0001381	h10
African	0.8	0.089284	0.0097247	0.0031229	0.897868	0.0001459	3.18e-05	2.46e-05	0.000149	h10
African	0.9	0.0890425	0.0096823	0.0031088	0.898166	0.0001583	3.41e-05	2.49e-05	0.0001607	h10
African	1	0.0891846	0.0096859	0.0031057	0.898024	0.0001728	3.39e-05	2.47e-05	0.0001747	h10
African	1.1	0.0888608	0.0096777	0.0031087	0.898353	0.0001686	3.9e-05	2.54e-05	0.0001732	h10
African	1.2	0.0890964	0.009719	0.0031202	0.898064	0.0001894	3.92e-05	2.58e-05	0.0001914	h10
African	1.3	0.0893085	0.0097305	0.003093	0.897868	0.000199	4.22e-05	2.66e-05	0.0002039	h10
European	0.7	0.167221	0.0266063	0.0021972	0.803975	0.0002977	7.92e-05	2.15e-05	0.0003207	h10
European	0.8	0.167064	0.0266008	0.0022089	0.804126	0.0003121	8.31e-05	2.26e-05	0.0003379	h10
European	0.9	0.166984	0.0267326	0.0021994	0.804084	0.0003186	9.24e-05	2.25e-05	0.0003446	h10
European	1	0.16701	0.026662	0.0021942	0.804134	0.0003338	9.42e-05	2.27e-05	0.0003541	h10
European	1.1	0.16682	0.0265197	0.0021996	0.804461	0.0003571	9.46e-05	2.39e-05	0.0003704	h10
European	1.2	0.166706	0.0266033	0.0021825	0.804508	0.0003636	0.0001032	2.43e-05	0.0003815	h10
European	1.3	0.167237	0.0266883	0.0021835	0.803892	0.0003915	0.0001071	2.5e-05	0.0004055	h10
East Asian	0.7	0.184467	0.036113	0.0020655	0.777355	0.0003122	0.0001042	2.14e-05	0.0003338	h10
East Asian	0.8	0.184335	0.0361098	0.0020375	0.777517	0.0003191	0.0001087	2.23e-05	0.0003382	h10
East Asian	0.9	0.184006	0.036135	0.0020247	0.777835	0.0003231	0.0001156	2.34e-05	0.0003405	h10
East Asian	1	0.184304	0.0362188	0.0020447	0.777433	0.0003579	0.0001191	2.39e-05	0.0003798	h10
East Asian	1.1	0.184134	0.0361391	0.0020639	0.777663	0.0003955	0.0001283	3.03e-05	0.0004169	h10
East Asian	1.2	0.184343	0.0360841	0.002067	0.777506	0.0004076	0.0001323	2.79e-05	0.0004307	h10
East Asian	1.3	0.183841	0.0360784	0.002067	0.778014	0.000444	0.0001408	2.86e-05	0.0004553	h10
African	0.7	0.104678	0.0114322	0.0036814	0.880208	0.0001671	3.42e-05	2.83e-05	0.000171	h15
African	0.8	0.104566	0.0114296	0.0037007	0.880304	0.0001686	3.58e-05	2.92e-05	0.0001717	h15
African	0.9	0.104311	0.0114998	0.0036892	0.880501	0.0001835	4.11e-05	2.93e-05	0.0001899	h15
African	1	0.104487	0.011479	0.0037007	0.880333	0.0001943	4.08e-05	3.08e-05	0.0001977	h15
African	1.1	0.104721	0.0113953	0.0036707	0.880213	0.0002091	4.21e-05	3.06e-05	0.0002117	h15
African	1.2	0.104334	0.0115125	0.0036916	0.880462	0.0002165	4.5e-05	3.02e-05	0.0002186	h15
African	1.3	0.104684	0.0114723	0.0037029	0.880141	0.0002418	4.94e-05	3.09e-05	0.0002474	h15
European	0.7	0.191755	0.0307025	0.0025214	0.775021	0.0003287	9.62e-05	2.42e-05	0.0003432	h15
European	0.8	0.191655	0.0308101	0.0025252	0.775009	0.0003269	9.54e-05	2.47e-05	0.000346	h15
European	0.9	0.191804	0.0308271	0.0025248	0.774844	0.0003675	0.0001	2.48e-05	0.0003849	h15
European	1	0.191448	0.0307402	0.0025093	0.775302	0.0003783	0.0001079	2.49e-05	0.000398	h15
European	1.1	0.191398	0.0307483	0.0024926	0.775361	0.0003978	0.0001118	2.44e-05	0.0004179	h15
European	1.2	0.191139	0.0308736	0.0025602	0.775427	0.0004078	0.000125	2.86e-05	0.0004264	h15
European	1.3	0.191567	0.0307552	0.0025212	0.775157	0.0004383	0.0001374	3.14e-05	0.0004485	h15
East Asian	0.7	0.210917	0.0413649	0.0023428	0.745375	0.0003581	0.0001139	2.44e-05	0.0003798	h15
East Asian	0.8	0.210404	0.0415466	0.0023236	0.745725	0.0003751	0.0001257	2.47e-05	0.000388	h15
East Asian	0.9	0.210514	0.0413974	0.0023203	0.745768	0.0003691	0.0001286	2.52e-05	0.0003951	h15
East Asian	1	0.211034	0.0414912	0.0023159	0.745159	0.0004162	0.0001258	2.7e-05	0.000433	h15
East Asian	1.1	0.211103	0.0412129	0.0023242	0.74536	0.0004263	0.0001381	2.77e-05	0.0004495	h15
East Asian	1.2	0.210673	0.0416399	0.0023175	0.74537	0.0004399	0.0001475	2.75e-05	0.0004561	h15
East Asian	1.3	0.211504	0.0413747	0.0022935	0.744828	0.0004884	0.0001587	2.69e-05	0.0004982	h15
